# Acetaldehyde makes a distinct mutation signature in single-stranded DNA

**DOI:** 10.1101/2022.03.22.485364

**Authors:** Sriram Vijayraghavan, Latarsha Porcher, Piotr A Mieczkowski, Natalie Saini

## Abstract

Acetaldehyde (AA), a by-product of ethanol metabolism, is acutely toxic due to its ability to react with various biological molecules including DNA and proteins, which can greatly impede key processes such as replication and transcription and lead to DNA damage. As such AA is classified as a group 1 carcinogen by the International Agency for Research on Cancer (IARC). Previous *in vitro* studies have shown that AA generates bulky adducts on DNA, with signature guanine-centered (GG→TT) mutations. However, due to its weak mutagenicity, short chemical half-life, and the absence of powerful genetic assays, there is considerable variability in reporting the genotoxic effects of AA *in vivo*. Here, we used an established yeast genetic reporter system and demonstrate that AA is highly mutagenic and makes strand-biased mutations on guanines (G→T) at a high frequency on single stranded DNA (ssDNA). We further demonstrate that AA-derived mutations occur through lesion bypass on ssDNA by the translesion polymerase Polζ. Finally, we describe a unique mutation signature for AA, which we then identify in several whole-genome and -exome sequenced cancers, particularly those associated with alcohol consumption.
