## Supplemental Table 11 for "Acetaldehyde makes a distinct mutation signature in single-stranded DNA"

### Sheet: README
Source data for correlations between CC>AA substitutions and gCn>A mutations
Data in the table are from the following PCAWG cancer cohorts
S11a	ESCA
S11b	Biliary_CA
S11c	STAD
S11d	LIHC
S11e	HNSCC
The description of the fields in the table are provided below
Tumor_Sample_Barcode			The unique IDs for the samples analyze within the cohort.
gCn_to_A_revcomp			The number of times the sequences cytosines are substituted to adenines in a sample in the gCn context. This is calculated by adding gCn_to_A and nGc_to_T

### Sheet: S11a
Tumor_Sample_Barcode	CC>AA (combined) vs. gcn_revcomp	gcn_revcomp		Simple linear regression of total CC>AA vs gCn_to_A revcomp
0250e6f7-2538-4d1f-a8ff-ca34a7057dde	15	1101		Best-fit values
09497b9b-6fca-48cb-af97-161a3e434a51	5	297		Slope	34.86
0e872e0d-4711-4364-a5d0-6beeb6fd3ff2	13	917		Y-intercept	464.8
0ef92ff8-829f-425a-91d8-c594b6e22a2b	5	721		X-intercept	-13.33
0efb6e20-236d-4640-9373-6fc03e67d090	0	3		1/slope	0.02869
134c9a92-e91e-4347-a9c4-727279edebb1	6	439
15e7d981-8c27-4b2b-b4f8-626e22021895	10	647		Std. Error
1bb2bdb7-8a89-4e7d-903d-03a6f8018efb	3	660		Slope	5.449
1f967003-82d6-4932-a445-24fc25723594	6	586		Y-intercept	58.03
23fa90d5-b273-4e2c-9c88-68aa57b60e97	2	342
25c99312-bf63-4654-a73a-03c3c1cd50b6	2	123		95% Confidence Intervals
27b56bf2-7a9d-4061-98d4-61fe2761578c	13	729		Slope	24.04 to 45.68
28e81540-4744-4865-b627-c7c9d8a3c2b8	4	238		Y-intercept	349.6 to 579.9
293a2f0a-4846-4c7c-b8b1-bb741c8d3275	16	823		X-intercept	-23.25 to -7.942
2b41746a-95c0-4875-afb5-c6d3d3ad30d9	9	731
2e69c886-535b-4ff0-9236-abf6799acdbd	8	458		Goodness of Fit
31f3ff14-7d74-447c-a5da-9ad8336c3f3f	8	788		R squared	0.3011
33992441-4f34-42f2-ba87-6ddd227f2250	2	311		Sy.x	384
35dc84c1-476c-4d48-ae23-622bf6e043ac	7	616
35eb6ecf-9514-4416-94b1-02200c0a1571	6	900		Is slope significantly non-zero?
36680797-36de-413d-b2a1-8804ac1705e9	3	459		F	40.92
371235d9-55b8-40a7-8cd6-baa7c2ad0493	2	612		DFn, DFd	1, 95
384ef419-ee94-4563-9237-236fddeb4b64	4	388		P value	<0.0001
3a18aa52-b6e2-4d03-ad05-ef99d653f0e0	3	132		Deviation from zero?	Significant
3a551616-4840-4111-a8c5-b4aa773d82c2	11	559
3b590d75-ccfb-4da8-a2e9-10fb07e02cea	13	1815		Equation	Y = 34.86*X + 464.8
3bb4c27b-4d0d-4d13-b910-41a9ebf95880	8	645
3da169e8-844a-4eee-b794-a2eb81db779a	10	852		Data
3e6a17f9-c249-41b6-ba49-55aaa39d21c5	6	652		Number of X values	97
42629ae0-9410-4fac-8df1-2c276467deb5	14	569		Maximum number of Y replicates	1
4283773c-c04b-4f33-a398-f3566f6d293a	5	563		Total number of values	97
47874ff4-0b1c-4a31-9192-2a10e93ce9a1	6	852		Number of missing values	0
48a0da38-8147-40fe-b683-3f070413a792	5	1053
532bec86-b8d3-41a1-ba17-913a7d378f66	12	1249
569393c8-e2fe-4580-a45b-81f1b1e01135	8	1019
5fd632ea-085e-4e9b-8dcc-ec94e492d3bf	3	474
60525b38-c34b-479b-86d3-013c7e567b8f	9	1094
64623aaa-a274-4baa-8b71-958d9c8df733	37	1165
6495e68e-1434-45d3-a03d-f286447dda79	5	1150
69c3c88c-d51e-4e03-b96b-ec4f1a0faa2d	7	530
6a0d0c42-1884-4c6a-936a-678a822c0936	26	1133
708e21ac-f529-4461-bc4f-d3a194a92b80	3	223
77c022d3-2f29-49d3-a1df-cc2e9407fd7f	3	317
7866dfb2-46b3-42b4-905b-12f80593d6bd	4	934
7a4f6014-f7a2-459b-bc43-df164e73cbba	6	1121
7adcea71-1aed-450c-b0ff-b9d9820c6153	11	298
7c5c2293-3f40-4ae3-8346-6a327b2abf4d	9	684
7d2da7ba-f57c-4083-9572-6fa98008083b	10	661
7f94d650-41b9-4664-bcde-dc8533e4602d	7	1029
8e48aa43-6cd1-4aef-83ce-2451b1b86e8e	4	590
8ff9b1b6-a498-47fe-a970-ab7cfb64e653	7	535
9258860c-a336-4075-996d-2ee0c18b281c	7	757
926a04de-ef57-4271-91db-e90de8aa8a1a	12	608
96a2896c-1e32-4827-a526-6b7104832f9a	8	667
9749a9a5-cb7f-4038-a5f9-5e2d6b97c689	7	730
9ae33a63-6b1a-43bf-9205-463c867bcbc4	2	493
9ba6be6d-2032-444b-ab3c-dbee8023759d	7	574
9bb9164e-ea1b-49ab-bbcc-f59cf8c32345	3	230
9c00828e-e9ae-4b9c-959e-34837ee2b230	7	576
9de495d1-55b2-4535-9b0a-a999df35977c	8	492
a08c196e-4f96-4b16-94b4-aa6a0153ac50	7	1153
a1e3dc5b-b81f-4890-870c-ed3b8ac36dec	4	258
a284fe9d-9afd-4472-8d70-243ca9be5c2c	5	1255
a37a825c-d74e-46cc-92ef-b65016857b4a	2	595
a92023de-5c97-4bf2-aa3c-0e768d7c5ece	8	696
abe290ed-67c8-42bb-84f7-0d32a5f8f3db	4	531
ad4aa4dc-bea4-4f4a-8b1b-8f361112f84f	3	925
b02b4bba-6e66-44fb-a48f-38c309aaaac5	4	496
b53dcb4d-f894-47b8-8a4e-17c7998d8120	37	803
b757a040-3c9e-45e7-a045-9cd08db11d62	20	659
b8f3137e-5e92-4a56-90d4-884a4ed2ef9c	3	346
b9bcba3a-c9be-4305-b5f4-c861282921e0	20	622
ba096d4f-5a6c-4c31-ae03-e7483cf58c38	1	472
bb5bedd3-d8fc-4739-8e6b-9e37223f8be2	2	601
c971ffa7-ce37-4138-b028-598a30478e25	4	604
c9f91ded-3b04-4cd1-8ea6-bbc635a8a4f0	42	3790
cb381d49-4546-400c-af02-f877083caa0a	6	1270
cb753e6f-5ea3-4b58-9db3-7a62d15c8b2e	10	1080
ce799e7b-30e7-44a5-a185-3e50d5e059ef	0	294
d1842491-29ff-4801-8c8a-4d619f749dd1	7	532
d4cf11be-3bd7-403b-9722-91d8e8761e4d	17	466
d707940e-0f9d-4da3-9380-90a422e44efd	4	707
da910f22-126e-41dc-be6b-47c8f69ad106	13	1056
dd7d623b-b9af-4147-9aa6-e09793691f10	1	934
de581588-be15-4bf4-95d1-aa5478b53ab6	4	281
ded8b673-53df-4038-a375-7cd0fd2a1b9f	1	539
dfde4013-9062-42f5-a42b-626ef8334a41	7	1248
e7a0889c-dd8c-4230-9c63-384f1f6ee577	1	860
e91ab7da-79a6-4ea0-bc24-7aacb39f7614	11	1162
e93b0979-65ef-4883-9b6e-39eb17966e66	5	431
eb1531b0-8af1-4b2b-9192-644cb47101fc	8	1105
ec474dfa-527c-44f3-9224-bf1c858cabfc	5	634
f0a33adc-ea90-46ef-a24a-a8d7e4e15db3	6	1452
f2e639cc-c30c-459f-8afc-7ace7d0209c5	6	680
f37de4fa-52f6-4fe4-a3fa-41803032c93f	10	885
f48c3c82-bebe-4b8e-909e-e1a51a7142ec	4	1542
fab0be4b-c84a-45cd-a76f-44d9a8bf1846	11	869

### Sheet: S11b
Tumor_Sample_Barcode	CC>AA (combined)	gcn_revcomp		Simple linear regression of total CC>AA vs gCn_to_A revcomp
1e2dcbcc-771c-43c5-8c8d-e0eb77cb3494	19	396		Best-fit values
2109e1d4-c623-11e3-bf01-24c6515278c0	7	131		Slope	3.98
2584b428-c623-11e3-bf01-24c6515278c0	20	243		Y-intercept	271.2
39458b0e-c623-11e3-bf01-24c6515278c0	0	75		X-intercept	-68.13
4ef20a13-f107-4654-adca-fc60b8f5be47	12	184		1/slope	0.2513
50e3a421-9741-4cd8-911b-0f47ca518b6a	0	165
56cc8740-b132-4cbc-b513-f0b5b2305ca6	8	384		Std. Error
5975deb5-00d2-4d18-b5c0-34ac9947fe11	6	85		Slope	5.862
5a51a6fc-c623-11e3-bf01-24c6515278c0	0	266		Y-intercept	104.4
5c9b8a2c-c623-11e3-bf01-24c6515278c0	3	117
60f81dba-c623-11e3-bf01-24c6515278c0	5	161		95% Confidence Intervals
6f395380-c623-11e3-bf01-24c6515278c0	4	186		Slope	-7.961 to 15.92
7034e5f6-c623-11e3-bf01-24c6515278c0	1	51		Y-intercept	58.51 to 483.8
7512b38c-c623-11e3-bf01-24c6515278c0	3	89		X-intercept	-infinity to -4.864
760881cc-c623-11e3-bf01-24c6515278c0	5	2871
7789ef18-c623-11e3-bf01-24c6515278c0	13	308		Goodness of Fit
78bc2608-c623-11e3-bf01-24c6515278c0	0	111		R squared	0.0142
796a8782-6d7e-47c8-b322-fcfe1dd240c8	19	865		Sy.x	487.2
79b23f34-c623-11e3-bf01-24c6515278c0	2	174
7ae872a6-c623-11e3-bf01-24c6515278c0	2	144		Is slope significantly non-zero?
7bdcb78a-c623-11e3-bf01-24c6515278c0	9	118		F	0.461
97a6f44a-c622-11e3-bf01-24c6515278c0	2	66		DFn, DFd	1, 32
983c14b8-f35b-497b-9fd4-5e5f5f0a7aa7	3	124		P value	0.5021
a47c2012-c13d-48ac-88b6-e09bfd50122b	6	340		Deviation from zero?	Not Significant
bb65d670-0411-4fc5-a6cb-019caec1ab36	11	489
bcc74a5e-c622-11e3-bf01-24c6515278c0	16	297		Equation	Y = 3.980*X + 271.2
d876d576-c622-11e3-bf01-24c6515278c0	66	318
da5b9926-c622-11e3-bf01-24c6515278c0	0	151		Data
df9f8c80-c622-11e3-bf01-24c6515278c0	3	61		Number of X values	34
e4fd1b3e-c622-11e3-bf01-24c6515278c0	8	106		Maximum number of Y replicates	1
e7c90af0-4b03-453e-b44f-e07248415088	29	303		Total number of values	34
ec399861-7a56-4ffd-8619-700b6e3a4367	6	282		Number of missing values	0
f0e0d978-3e32-4444-a07a-26049b2594e6	22	477
f2b2111c-c622-11e3-bf01-24c6515278c0	53	526

### Sheet: S11c
Tumor_Sample_Barcode	CC>AA (combined) vs. gcn_revcomp	gcn_revcomp		Simple linear regression of total CC>AA vs gCn_to_A revcomp
08d2a566-8407-4e9b-836c-bf5e1e9f85b2	3	109		Best-fit values
0cd60b96-eb2d-4687-9709-d1455ec45de7	1	273		Slope	46.46
0e54cea2-d568-4a33-b9db-b698844e6ad9	2	127		Y-intercept	438.7
0fa9cfba-0f49-47d0-ab54-9dd2144e0a73	7	166		X-intercept	-9.442
1021b60d-f7b2-43b0-b2cc-f282d619d533	11	639		1/slope	0.02152
153a64ee-6322-4f2e-b3df-77ef7d3a4cf0	26	874
172c9864-c26d-4e9b-947a-e8ce761e996d	4	498		Std. Error
1a391468-fbf3-451a-b88e-a257a26d047f	2	486		Slope	18.67
1b8fe07d-859c-4d91-ade1-6b2bcb5774ce	4	321		Y-intercept	187.8
1d2d355a-8409-4c8a-9f07-ac62885e228d	8	697
1f2a8889-4374-4037-bb56-0f20733380e3	5	483		95% Confidence Intervals
25f07374-313a-4100-9a60-3d21d2988fca	4	914		Slope	9.180 to 83.74
2c316b7e-6a82-4ba1-9f34-d8bfcf82d41e	3	780		Y-intercept	63.61 to 813.7
2e66eb75-097c-4ad8-b2b3-9f5849dfd02f	0	173		X-intercept	-72.51 to -0.9285
30b9ab02-60f2-4974-85a9-874f247ae932	2	467
34a445c2-1eb4-4a9f-8838-cddc2f82aae4	2	426		Goodness of Fit
37e5d47b-851b-47de-ba6a-fd2835644011	2	390		R squared	0.08576
388a8875-c3f5-494e-8456-28be8d3626e1	4	1738		Sy.x	1282
3db3b7b1-da1d-4b9c-a92a-c60fecf4328c	14	528
429aad6f-816d-4739-baa3-b0ebf2fcd501	12	711		Is slope significantly non-zero?
498ecf81-921d-4df9-a6a4-a625f484e823	0	1		F	6.191
4dc9b032-7f7b-486d-a12b-8461af89501d	2	540		DFn, DFd	1, 66
55e520f4-0e4b-41a2-9951-c4e9f323100b	0	4		P value	0.0154
576a1741-8c65-40da-9f0f-b2ca805d70f3	1	408		Deviation from zero?	Significant
5c4b369c-51a3-4ca7-8b9d-2a8e49c0dde7	1	803
5dc6f055-c4f6-49a1-a68c-94cf87cbd363	3	727		Equation	Y = 46.46*X + 438.7
61cad26a-cbc6-4977-83b9-dc61e49f2861	3	254
622eaa04-b8f9-471b-98b0-7befd119f14c	8	501		Data
63f5bb12-1b20-49d4-9e98-570e368f947d	0	25		Number of X values	68
65be412d-46c3-4cbf-9b46-b35351e53065	3	563		Maximum number of Y replicates	1
68509ede-3dcf-4a6e-9af0-4a9bb4dfa567	3	332		Total number of values	68
6a7cdaf6-211e-4eb8-a70e-1153d69c45e4	2	233		Number of missing values	0
6dac8ca0-f776-4ea2-85c4-aefba4966be7	3	670
6dbac113-d4cf-4db5-97c9-50fa400bb47e	2	151
7116cc90-f465-4e7e-aa27-48a83ed258e9	12	1366
7b482f46-adcc-48ae-a4d6-17f4edd998dc	0	494
7e036d40-b669-4929-a1e2-c4736e01a473	6	610
7e305f31-fbb0-4bce-894b-1dd85e303421	7	2060
7eb0f792-858f-45d1-a908-125b02ea1506	2	479
81c7a8c1-8a6a-4e78-a72c-f7c021c67ff7	0	117
8867bdef-3a8d-433e-b10f-d752e2cbb022	5	994
931b24da-5d6d-4c2d-8de9-ef32d6eb8565	46	1991
9536f736-63bc-4099-bd54-740f5910f4a8	7	631
a2e67393-50d7-4bcc-9bbd-c695086a936a	4	216
a2ee5dde-4342-4e78-88c5-3c9a8e10cbf5	4	588
a46f1e20-9e97-4dcc-a5ed-532aad9f3236	0	5
a4c838df-6ac4-455a-8096-8ec680064374	2	570
b49d5310-3cc5-4386-9444-cf0d61b52376	11	413
bc0dee07-de20-44d6-be65-05af7e63ac96	8	715
bd2f8133-3e71-4c5e-998f-0c1a9fdfb75f	2	176
c1b44966-0f72-4c4f-8783-ab3ffe7f17b2	5	164
c4e048de-1d43-4fbd-8289-9279b16c8a3a	0	0
c612570a-881d-421f-98b9-0e4563133744	1	655
c79ce3d3-4758-4f52-9da1-38f994c99f4e	4	549
c8e961b4-e324-40a2-89f6-736ec3845bc9	17	10846
d6738c83-7b52-4224-846a-67bd085aaab8	3	1218
d7f8e1f3-a9a7-4929-92df-1283bac815d2	0	66
d8d5585d-32cd-4ac4-b410-a4122a17a558	46	361
d91e1a92-837d-44d6-92d8-419f435effe0	2	135
dc537fcf-d910-4c4b-8af9-e7da429f2633	9	648
ea1cac20-88c1-4257-9cdb-d2890eb2e123	3	354
ea2055d1-7b8b-4aaf-9a70-8802f4deef9b	2	316
eb18e71d-2a27-4eae-aa27-4b2c0716d2ba	2	211
eb59b79f-bd36-4bf4-83e3-2af73bd1d30a	4	260
eda1d8d9-e8f5-46f2-bb16-15d0b10c2cf9	2	522
edc8839f-fa6b-41e0-ad49-f688073730bd	9	1099
f50fb278-1f0f-406e-b341-eb3d1b97afe6	7	2007
feccee20-a62d-4152-b832-b9fdaca87a61	5	822

### Sheet: S11d
Tumor_Sample_Barcode	CC>AA (combined) vs. gcn_revcomp	gcn_revcomp		Simple linear regression of total CC>AA vs gCn_to_A revcomp
0040b1b6-b07a-4b6e-90ef-133523eaf412	29	480		Best-fit values
00c27940-c623-11e3-bf01-24c6515278c0	166	773		Slope	3.402
01dc6872-c623-11e3-bf01-24c6515278c0	8	258		Y-intercept	251.8
030695f6-c623-11e3-bf01-24c6515278c0	44	414		X-intercept	-74
03c88506-d72e-4a44-a34e-a7f0564f1799	33	332		1/slope	0.294
041e3b42-c623-11e3-bf01-24c6515278c0	15	246
062e96d4-c623-11e3-bf01-24c6515278c0	36	385		Std. Error
06ecd127-6c24-422d-a7fb-bf5aee1b8b7b	13	243		Slope	0.2142
0831e45e-c623-11e3-bf01-24c6515278c0	70	576		Y-intercept	13.87
0a9c9db0-c623-11e3-bf01-24c6515278c0	33	351
0be08326-c623-11e3-bf01-24c6515278c0	32	327		95% Confidence Intervals
0cdbabf2-c623-11e3-bf01-24c6515278c0	17	220		Slope	2.980 to 3.823
0d259ac2-03d1-4814-9b0b-d05e3a6029b7	32	275		Y-intercept	224.5 to 279.0
0dd39eca-c623-11e3-bf01-24c6515278c0	16	249		X-intercept	-92.10 to -59.68
0eeafcd6-c623-11e3-bf01-24c6515278c0	76	530
10136472-c623-11e3-bf01-24c6515278c0	12	113		Goodness of Fit
10cb8ac6-c622-11e3-bf01-24c6515278c0	55	621		R squared	0.447
1127b561-ea40-4d5e-95df-daa0a5ebc1e4	27	428		Sy.x	169
11473a98-d953-45f9-abf5-709b68a4bae8	15	207
1295947c-c623-11e3-bf01-24c6515278c0	121	691		Is slope significantly non-zero?
13bd2b30-c623-11e3-bf01-24c6515278c0	9	179		F	252.2
145f6dbb-9744-44f7-8485-e440689de3fd	5	119		DFn, DFd	1, 312
15895218-c623-11e3-bf01-24c6515278c0	28	371		P value	<0.0001
15fd8dc8-c622-11e3-bf01-24c6515278c0	42	491		Deviation from zero?	Significant
17de5b12-c623-11e3-bf01-24c6515278c0	52	451
18f5e75e-c623-11e3-bf01-24c6515278c0	7	142
19085f7d-e6a6-406f-bd09-520a27e0283d	56	449
19fe27d8-c623-11e3-bf01-24c6515278c0	20	269
1b06afe2-c623-11e3-bf01-24c6515278c0	29	246
1c00925b-7328-4db0-b930-04aab2d80719	21	473
1c10ab52-01a3-11e4-8395-af1f6b7ba88c	39	326
1c1c6494-c623-11e3-bf01-24c6515278c0	23	331
1cb25b72-3726-4f12-9e22-f5c7e4b05681	10	231
1dbdbb2c-c623-11e3-bf01-24c6515278c0	156	845
1df8939c-c622-11e3-bf01-24c6515278c0	21	300
1ea7e01c-c623-11e3-bf01-24c6515278c0	59	378
1fd69adc-c623-11e3-bf01-24c6515278c0	3	163
221d0290-c623-11e3-bf01-24c6515278c0	26	555
2316ee90-c623-11e3-bf01-24c6515278c0	0	15
23eb72d8-c622-11e3-bf01-24c6515278c0	89	545
2468e58c-c623-11e3-bf01-24c6515278c0	40	352
2572b0bc-c622-11e3-bf01-24c6515278c0	22	203
27fcccdc-c622-11e3-bf01-24c6515278c0	125	628
2828e5e6-c623-11e3-bf01-24c6515278c0	39	556
295aac88-c623-11e3-bf01-24c6515278c0	18	358
29b92b51-7ba3-42a9-97d3-6a9b5e43f928	42	539
2bd56bba-c623-11e3-bf01-24c6515278c0	56	1120
2bff30d5-be79-4686-8164-7a7d9619d3c0	51	570
2d0e4b82-c623-11e3-bf01-24c6515278c0	45	466
2e0bbaf6-c623-11e3-bf01-24c6515278c0	11	131
2ecd8358-c622-11e3-bf01-24c6515278c0	33	325
2f149d78-c623-11e3-bf01-24c6515278c0	22	536
305a5074-5384-45a0-985d-289b178d09f6	54	410
30a8f292-c623-11e3-bf01-24c6515278c0	11	276
31bcfd64-c622-11e3-bf01-24c6515278c0	37	273
31c0c8f8-c623-11e3-bf01-24c6515278c0	42	419
32be40fa-c623-11e3-bf01-24c6515278c0	32	274
33a8693c-c623-11e3-bf01-24c6515278c0	82	423
34030a28-c622-11e3-bf01-24c6515278c0	17	282
343fcbc2-f30c-4ffa-a0b3-f5bb21e5e70b	21	297
34c24482-c623-11e3-bf01-24c6515278c0	16	283
352fbbb4-88a5-4354-b1fa-3a01da3fbfa7	4	82
35cca3b8-c623-11e3-bf01-24c6515278c0	77	436
35e33a7a-c622-11e3-bf01-24c6515278c0	18	198
35f82a33-bde2-47e2-8aba-ff1fd5920219	28	357
36d9c1aa-c623-11e3-bf01-24c6515278c0	12	205
36e1d9cc-32ec-4a0a-8fb1-c46f058a6fb8	17	423
380593d8-c623-11e3-bf01-24c6515278c0	69	513
38d8e626-c622-11e3-bf01-24c6515278c0	45	486
3a49a936-c623-11e3-bf01-24c6515278c0	42	314
3b02a7a7-e5bc-4e77-b691-521603630b00	72	696
3b41cb48-c623-11e3-bf01-24c6515278c0	14	207
3bacc189-01b8-46cc-a442-f393c0f428c6	0	219
3c30b10e-c623-11e3-bf01-24c6515278c0	16	249
3c78970e-c622-11e3-bf01-24c6515278c0	23	330
3d400522-c623-11e3-bf01-24c6515278c0	51	347
3e2a85d0-c622-11e3-bf01-24c6515278c0	29	191
3e68233a-c623-11e3-bf01-24c6515278c0	20	298
3faeb03e-c622-11e3-bf01-24c6515278c0	122	978
40b1e928-c623-11e3-bf01-24c6515278c0	87	752
41840dc1-5ea2-4f01-a0d4-8b65add641c8	7	197
41de507a-c623-11e3-bf01-24c6515278c0	13	177
4255582e-c622-11e3-bf01-24c6515278c0	12	172
42e92d78-c623-11e3-bf01-24c6515278c0	98	614
43206cb7-787d-4f68-8019-55e8585c4b4d	24	341
43dadc68-c623-11e3-bf01-24c6515278c0	19	459
446437de-c622-11e3-bf01-24c6515278c0	95	713
44e4f08a-c623-11e3-bf01-24c6515278c0	42	324
45aedf22-c622-11e3-bf01-24c6515278c0	38	548
4624fd20-e2ad-4826-b606-a694b04e1076	95	501
463bf060-8ba6-4a73-8173-172025f7b527	86	454
468083cb-95c3-47c1-9d96-79bcf7bf3f26	59	1657
47050918-c623-11e3-bf01-24c6515278c0	72	519
47d77750-c622-11e3-bf01-24c6515278c0	79	754
47e5ff56-9534-4fcf-a593-33027e877f93	214	1124
484a41c8-fcaf-488d-97dc-bfe6a4b88a95	72	568
48624a82-c623-11e3-bf01-24c6515278c0	27	332
4904d56f-0fe7-4482-8f6d-9e54d261f399	130	665
49795e42-c623-11e3-bf01-24c6515278c0	148	817
4a703d3e-c623-11e3-bf01-24c6515278c0	76	419
4b8943be-c623-11e3-bf01-24c6515278c0	47	373
4c183106-c622-11e3-bf01-24c6515278c0	16	211
4c3eda94-56f4-46d3-8c88-50d476e773f6	6	128
4c8afa82-c623-11e3-bf01-24c6515278c0	36	458
4cff8590-559e-4204-8635-96e11bfeda68	115	564
4dac9498-c623-11e3-bf01-24c6515278c0	55	339
4ed52e0c-c623-11e3-bf01-24c6515278c0	15	218
4f1fc78e-733d-4c6e-86b2-dbe1f98c141d	48	406
4f6f48bc-c622-11e3-bf01-24c6515278c0	42	368
4fdc8980-c623-11e3-bf01-24c6515278c0	55	333
5042b417-d14e-42bb-b6f3-de303346a252	43	462
50b61288-1412-4104-92e6-8b1a359ef399	38	431
50eb58ba-c623-11e3-bf01-24c6515278c0	35	453
50ee360c-e3df-4888-9999-ebb88e271d08	10	301
51800588-c622-11e3-bf01-24c6515278c0	39	240
52d8ccfc-c623-11e3-bf01-24c6515278c0	32	417
532259b8-c622-11e3-bf01-24c6515278c0	66	1098
53df19a8-c623-11e3-bf01-24c6515278c0	32	670
54354d24-c622-11e3-bf01-24c6515278c0	156	1017
54cfd4b0-c623-11e3-bf01-24c6515278c0	64	518
558239c7-a160-4228-8fdf-a0a1d2f62133	3	120
55e5497a-c623-11e3-bf01-24c6515278c0	79	633
56c846d6-c622-11e3-bf01-24c6515278c0	62	317
56d4ea48-c623-11e3-bf01-24c6515278c0	54	551
5769ae11-5f1b-483f-b228-7584591c66e6	18	213
5808f774-c623-11e3-bf01-24c6515278c0	13	317
58f4ff52-c623-11e3-bf01-24c6515278c0	53	348
59632e7e-c622-11e3-bf01-24c6515278c0	46	383
5b178f44-c622-11e3-bf01-24c6515278c0	17	260
5bb37ffc-c623-11e3-bf01-24c6515278c0	70	683
5cf21488-c622-11e3-bf01-24c6515278c0	26	355
5d58b984-e0b8-4237-a576-0e9d4079599e	5	82
5dce221a-c623-11e3-bf01-24c6515278c0	18	209
5df489bc-6178-49e4-8a42-506f70300dff	31	347
5e9c69d2-c622-11e3-bf01-24c6515278c0	10	372
5ead73fe-1c34-48ed-b20d-89fc3c82dbd6	2	173
5eddfb26-c623-11e3-bf01-24c6515278c0	51	412
5ee1dda9-2e84-4617-af09-2ae02873b44d	40	403
6012cb02-c623-11e3-bf01-24c6515278c0	26	182
6172ca02-c622-11e3-bf01-24c6515278c0	35	252
627823ec-c623-11e3-bf01-24c6515278c0	44	339
63adc09c-e1b1-40dd-9c35-2f8276b656fc	57	506
63fef3fe-c622-11e3-bf01-24c6515278c0	162	1118
64b80154-c623-11e3-bf01-24c6515278c0	34	497
6527aa5a-c622-11e3-bf01-24c6515278c0	21	244
65f702b8-c623-11e3-bf01-24c6515278c0	2	64
6622f932-c622-11e3-bf01-24c6515278c0	16	194
670f971f-a525-4ef8-91ba-610cfbaeb914	71	727
67189cd8-c623-11e3-bf01-24c6515278c0	18	221
674819dc-c622-11e3-bf01-24c6515278c0	10	351
68054218-c623-11e3-bf01-24c6515278c0	22	240
69f37546-c622-11e3-bf01-24c6515278c0	154	828
6a129b50-c623-11e3-bf01-24c6515278c0	107	726
6b25a78f-20dc-4ccc-b4c0-f9885d16725d	274	696
6b50391f-d890-4ca0-b942-beab0f8bf1c9	32	346
6baee028-c622-11e3-bf01-24c6515278c0	32	265
6c306cbe-c623-11e3-bf01-24c6515278c0	58	665
6d9d7ffc-c622-11e3-bf01-24c6515278c0	74	465
6e26f98e-c623-11e3-bf01-24c6515278c0	12	190
6e6ad1a2-f1eb-44d1-9852-f5752afcf5eb	58	794
6ec4456e-c622-11e3-bf01-24c6515278c0	35	363
70422e6d-cb1f-4284-8be9-1d4517ffad60	107	591
70c2f91e-c622-11e3-bf01-24c6515278c0	27	278
712e5f3c-c623-11e3-bf01-24c6515278c0	19	316
7260f57c-c623-11e3-bf01-24c6515278c0	28	259
73afad06-c623-11e3-bf01-24c6515278c0	49	505
74ec279a-c622-11e3-bf01-24c6515278c0	72	534
764ded9e-c622-11e3-bf01-24c6515278c0	115	674
77bf9514-88da-473b-9a91-f669ef3cd343	31	403
78bc4dfa-c622-11e3-bf01-24c6515278c0	14	140
7a6cb147-a576-446d-a605-fa846ea3d1ad	25	223
7ae510f8-c622-11e3-bf01-24c6515278c0	39	394
7c405ca0-c622-11e3-bf01-24c6515278c0	67	419
7cd7fe38-c623-11e3-bf01-24c6515278c0	5	359
7d38018a-c622-11e3-bf01-24c6515278c0	65	507
7df3a542-c623-11e3-bf01-24c6515278c0	34	327
7eac4710-c622-11e3-bf01-24c6515278c0	68	709
7eb0ee38-fbe2-49ea-ba63-aa13825eca6e	33	351
7f03cb4b-60b1-460c-b761-402e7ca09b0d	3	63
7f795952-c623-11e3-bf01-24c6515278c0	74	407
7fba5aac-c622-11e3-bf01-24c6515278c0	34	287
7fc7b316-f3d3-4e71-9417-423fe334e6bc	62	873
80ab6c08-c622-11e3-bf01-24c6515278c0	3	90
80ebcecc-4a7a-40dd-914c-f0648a58095f	4	188
819b4304-c622-11e3-bf01-24c6515278c0	104	828
81a8b064-e735-455f-b2db-af7ae11daac4	104	810
82aefe8e-c622-11e3-bf01-24c6515278c0	16	332
83d57c5c-c622-11e3-bf01-24c6515278c0	28	208
84fe77b4-f6cc-49bf-a6b9-1621ec9394f8	77	495
850389d4-c622-11e3-bf01-24c6515278c0	102	794
8659a35e-c622-11e3-bf01-24c6515278c0	9	389
87671312-c622-11e3-bf01-24c6515278c0	61	524
88d82a42-c622-11e3-bf01-24c6515278c0	64	312
8a2580c3-9c89-4cb0-b94d-3eca15dac1c3	65	557
8a6d6b2e-c622-11e3-bf01-24c6515278c0	93	362
8b0c4c91-2d07-4a9b-97a1-d2bda003437e	27	201
8c5f9574-c622-11e3-bf01-24c6515278c0	23	316
8cf713ff-256b-4411-a1b4-5bf6f445b747	58	430
8d7592e2-c622-11e3-bf01-24c6515278c0	40	470
8eb90ea4-c622-11e3-bf01-24c6515278c0	53	288
8fd5e62c-c622-11e3-bf01-24c6515278c0	80	632
90611290-e44c-438e-91aa-f3b83dae3b71	320	1357
917564e4-c622-11e3-bf01-24c6515278c0	2	113
9321341c-c622-11e3-bf01-24c6515278c0	7	258
93a49462-4bd3-4efa-87a5-69006abba5a0	20	342
94431626-c622-11e3-bf01-24c6515278c0	209	677
9563a264-c622-11e3-bf01-24c6515278c0	6	156
96517058-18d2-4847-8085-768ca8aa1565	88	1067
96abdbc8-c622-11e3-bf01-24c6515278c0	59	621
98d27916-c622-11e3-bf01-24c6515278c0	123	815
992d9566-b1da-421a-bf36-d23382b115fa	58	459
99bdc3da-c622-11e3-bf01-24c6515278c0	62	404
9aac83e4-c622-11e3-bf01-24c6515278c0	257	388
9ba2c970-c622-11e3-bf01-24c6515278c0	66	497
9c681cd9-25fb-42ac-aa6b-bb962882fa22	7	249
9cb80280-c622-11e3-bf01-24c6515278c0	60	438
9db994a0-c622-11e3-bf01-24c6515278c0	44	452
9ec31146-c622-11e3-bf01-24c6515278c0	54	613
9fba5db6-c622-11e3-bf01-24c6515278c0	104	419
a1a75f66-c622-11e3-bf01-24c6515278c0	42	484
a2a67c8a-c622-11e3-bf01-24c6515278c0	37	326
a2f143d6-ba07-4ff0-960d-b29c3c716665	18	185
a3914a6c-c622-11e3-bf01-24c6515278c0	34	421
a4ca18dc-c622-11e3-bf01-24c6515278c0	118	556
a612b654-c622-11e3-bf01-24c6515278c0	27	300
a7314730-c622-11e3-bf01-24c6515278c0	69	457
a846f5e8-c622-11e3-bf01-24c6515278c0	30	361
a94d63fa-c622-11e3-bf01-24c6515278c0	36	492
aabddb20-c622-11e3-bf01-24c6515278c0	6	221
abbbe65c-c622-11e3-bf01-24c6515278c0	57	344
adfbba82-c622-11e3-bf01-24c6515278c0	29	344
af2cbdb6-c622-11e3-bf01-24c6515278c0	23	191
b070af2a-c622-11e3-bf01-24c6515278c0	15	246
b1f19de6-c622-11e3-bf01-24c6515278c0	35	250
b2d9aaff-5a48-48f0-bf55-bfd4ddaeccaf	29	320
b32449c0-c622-11e3-bf01-24c6515278c0	46	400
b421b9ca-c622-11e3-bf01-24c6515278c0	49	550
b55751c4-c622-11e3-bf01-24c6515278c0	18	194
b5f90cb8-7304-48fb-a1d3-ff459c7d79d1	15	517
b67208c4-c622-11e3-bf01-24c6515278c0	14	209
b77543e4-c622-11e3-bf01-24c6515278c0	14	355
b86655a4-c622-11e3-bf01-24c6515278c0	8	126
b9098b7c-eab0-4ef5-b968-8d3024bf32f7	74	503
b994762c-c622-11e3-bf01-24c6515278c0	72	633
b9f03936-1de5-4330-8b0f-6d0ab533876e	4	252
ba940092-c622-11e3-bf01-24c6515278c0	18	339
bba106ce-c622-11e3-bf01-24c6515278c0	39	447
bdeeb1a6-c622-11e3-bf01-24c6515278c0	14	194
bef21282-c622-11e3-bf01-24c6515278c0	61	496
c016d025-3c92-41c5-b846-493b1fcce79e	15	181
c021b61c-c622-11e3-bf01-24c6515278c0	28	263
c05adc19-2e01-4712-a35a-69eee4d40998	123	726
c158ac2a-c622-11e3-bf01-24c6515278c0	6	72
c1d9ed06-7498-4c6c-a0de-dbf28e868109	13	324
c271b7d2-c622-11e3-bf01-24c6515278c0	19	246
c285c2fa-24b4-47a1-874d-86e74b002b05	5	204
c36213e4-c057-46f5-ada5-f1f921855bb4	26	193
c488a170-c622-11e3-bf01-24c6515278c0	22	272
c5ad7238-c622-11e3-bf01-24c6515278c0	66	611
c6bb32f0-c622-11e3-bf01-24c6515278c0	72	785
c7d798b8-c622-11e3-bf01-24c6515278c0	56	490
c906a13e-c622-11e3-bf01-24c6515278c0	16	392
ca5ded1c-c622-11e3-bf01-24c6515278c0	28	384
cb86fbb6-c622-11e3-bf01-24c6515278c0	23	273
cc792058-c622-11e3-bf01-24c6515278c0	35	383
cdcc04fc-c622-11e3-bf01-24c6515278c0	41	488
cf2d34c4-c622-11e3-bf01-24c6515278c0	52	657
cf777ef1-765f-4828-b789-f5aa6722eb35	26	299
d02597f8-3ac7-4165-a65f-0e134e5d215b	21	580
d0469256-c622-11e3-bf01-24c6515278c0	78	629
d182b67c-c622-11e3-bf01-24c6515278c0	16	196
d252f328-4583-4e97-9a71-bb2885f06f73	27	1421
d2b7bb0a-c622-11e3-bf01-24c6515278c0	14	308
d3ad5b5a-c622-11e3-bf01-24c6515278c0	38	302
d3b72600-a888-4ef6-ac5d-661c105405dd	60	514
d4c9e5c6-c622-11e3-bf01-24c6515278c0	70	445
d60f880a-c622-11e3-bf01-24c6515278c0	79	634
d6ccfd6f-2ea9-499d-a25d-4ba9d4a9258e	96	415
d7578910-c622-11e3-bf01-24c6515278c0	54	400
d9c5493e-f969-4c04-a646-9a3134011021	14	281
dbfa4e8a-c622-11e3-bf01-24c6515278c0	72	375
dcf45005-7e6d-4c26-9994-f973da7e814f	25	318
dd2e7b3c-c622-11e3-bf01-24c6515278c0	28	408
de4f520c-c622-11e3-bf01-24c6515278c0	19	117
e127e9e4-c622-11e3-bf01-24c6515278c0	52	451
e23c591e-c622-11e3-bf01-24c6515278c0	31	313
e30c64d5-e796-4cfc-8dc8-6e62bf97822f	83	452
e34bcc5e-c622-11e3-bf01-24c6515278c0	60	433
e64e9f76-c622-11e3-bf01-24c6515278c0	17	200
e75fbf08-c622-11e3-bf01-24c6515278c0	28	268
e88397a6-c622-11e3-bf01-24c6515278c0	16	154
e9445993-854d-44fc-a063-eacf70222fdf	16	284
e99ccc0c-c622-11e3-bf01-24c6515278c0	63	602
eb1792ee-6946-4e0d-bdd1-c924328dba5d	5	109
eb588266-c622-11e3-bf01-24c6515278c0	64	505
ec23a354-e339-4466-9a1b-8e886ef627e6	83	437
ec5e2990-c622-11e3-bf01-24c6515278c0	25	344
ed52e836-c622-11e3-bf01-24c6515278c0	6	128
ee7b8074-c622-11e3-bf01-24c6515278c0	31	243
f064f762-c622-11e3-bf01-24c6515278c0	16	335
f0768c67-f38c-40a8-8f27-81a927fb5dca	45	489
f181848a-c622-11e3-bf01-24c6515278c0	22	173
f1a4f60a-5228-47cd-883f-ff8d2dfe1633	11	295
f4025b40-a249-487f-8e93-7a140bcf57c1	72	511
f410b432-c622-11e3-bf01-24c6515278c0	68	460
f4f48342-c622-11e3-bf01-24c6515278c0	12	283
f61e794e-c622-11e3-bf01-24c6515278c0	81	379
f7e9eed5-7a0b-4b2d-bea3-fd8c42a3b90e	6	225
f8733b80-c622-11e3-bf01-24c6515278c0	26	268
f9718c44-c622-11e3-bf01-24c6515278c0	47	381
fabf1f6c-c622-11e3-bf01-24c6515278c0	62	626
fbd899a0-c622-11e3-bf01-24c6515278c0	293	575
fdf9a814-c622-11e3-bf01-24c6515278c0	18	165
ffad9288-c622-11e3-bf01-24c6515278c0	25	297

### Sheet: S11e
Tumor_Sample_Barcode	CC>AA (combined) vs. gcn_revcomp	gcn_revcomp		Simple linear regression of total CC>AA vs gCn_to_A revcomp
02c6a893-49c5-49d1-8eb1-195021e70d52	2	145		Best-fit values
08227616-02a5-46e8-9db1-f2d1d691ab23	13	329		Slope	13.12
0e6ca8dc-0f31-4675-95b1-5920576daeff	24	189		Y-intercept	266.9
0f9e70b3-24cf-4d76-af7b-84ace66ec5a7	6	293		X-intercept	-20.35
1727e88b-df0a-4af2-9191-8c6061d98ad0	2	747		1/slope	0.07623
190eb791-383d-4e27-870d-e470630843e7	5	604
1aff91a6-1b0f-4575-8f4b-4e064a50b886	33	387		Std. Error
1db83e80-bdf7-4d8d-8008-bd8406d641fc	0	231		Slope	0.4282
1fdab6a6-7346-4229-aa8d-5dbd258f0c60	1	378		Y-intercept	31.18
1ff155dd-deb4-44e0-b3a2-e4875b618435	2	440
1fff8b62-534b-4d71-a65f-e5f93b8b50ed	14	547		95% Confidence Intervals
21205681-a0c7-48d0-81d4-0b7ef31158cf	12	490		Slope	12.26 to 13.98
29fc38aa-f367-46a3-a14d-a5f657ad0caa	0	111		Y-intercept	204.4 to 329.4
34d7b6cc-cfcf-4178-b075-f4d129ab18f7	2	150		X-intercept	-25.87 to -15.19
3e604a1c-b95f-44ff-9723-e2fac845da3b	343	5446
469eddf2-6e02-46bf-820f-6296a2b776e2	0	35		Goodness of Fit
46d35b82-e1b7-4d35-be5e-3a70fd47e421	1	567		R squared	0.9456
5046f1b4-9d95-4841-ba30-691fa44719a2	34	1024		Sy.x	222
5193a482-6ed9-4504-bd7c-c8b9e4103577	6	288
54e78de0-d357-4125-a904-ab35e461572b	37	646		Is slope significantly non-zero?
6bbd66dd-efee-4d6e-b02f-f88e98526b82	0	99		F	938.3
7158c9fd-a633-4fef-aa23-bd285f2a87a8	0	162		DFn, DFd	1, 54
7625877a-7a2b-466f-944b-9e56689ad47b	2	371		P value	<0.0001
7e584ff6-0b81-4f85-81da-b8117afee326	2	504		Deviation from zero?	Significant
81598359-24d5-4a8b-a6e6-7a6f94289119	0	157
8294a969-59a1-4d3b-895b-f07e96bf9f7a	15	658		Equation	Y = 13.12*X + 266.9
83eca7b5-45bb-44c0-8afe-36f8988d0078	2	142
878a7fe7-20ff-4651-9587-b4d6fd42e929	3	201		Data
9650640f-154d-4696-aa96-3611c6fcee7b	2	490		Number of X values	56
9988eb07-01f6-4f83-8699-bb63e0525f08	228	3166		Maximum number of Y replicates	1
9fb6b7be-0084-48f7-a256-6d170e72e97f	2	158		Total number of values	56
a0fe80e0-e3ac-485b-8a1a-4c80c101b874	8	288		Number of missing values	0
a315b798-f037-48d5-91ed-e733e3bbd6ee	7	595
a8041e86-071e-46cd-8fb5-7ecdc1ab0553	0	204
ab923db7-54e8-4a50-b7fd-c2b4b300041e	2	287
b537bc07-9998-49f4-bbbe-5b617152bfd9	2	107
b86e88e7-0d5f-4b32-a35f-dc97251ab990	3	402
bcc819eb-f4d8-4ddc-9fdc-a6307fb6741b	0	185
c0812962-a345-48b7-aec0-01336c2d1eed	0	85
c121de15-78f7-4698-91bf-fd0485c466c2	0	31
c2124bb2-30e1-4093-9a8a-3a188a6dc0a9	3	435
c76f7fcc-2748-4b6d-805e-d21652dd5e3a	19	795
ca137611-533a-4d20-a85d-8e4c3a1eab2d	1	270
d3709eea-ca2a-49ac-b79c-871a5473d450	8	505
d4b80307-abbd-48bb-b52c-6dcd409699a2	5	272
dd67dec6-35dd-4efe-b913-ed4884855365	0	215
de8ef60b-4dbe-4aa8-adef-6f58cdfada29	6	437
dfa20d2d-1ba3-476a-b4b9-21d21470bee2	14	342
e2b5c926-491d-430d-8d9c-5c73d7752d1b	347	4171
e2e6a409-b64d-463c-ac3b-e7987a3124f0	3	398
e52ffa79-557a-4024-81f3-f3826c227ec5	31	1111
ee963667-56b1-49bd-8896-e07b536d3014	1	100
ef673d3d-2031-4036-ba25-4bc7ef04075b	0	124
f35f7712-d5c6-47f6-98ed-704edbbc1e19	1	414
fb8b5ff5-4164-4276-b75b-b0ee6bda7329	2	352
feccc27e-5c2e-4339-8746-0945fee93c1e	0	143
