## Supplemental Table 1 for "Acetaldehyde makes a distinct mutation signature in single-stranded DNA"

### Sheet: README
Strains and primers used in the study
S1a	Yeast strains used in the study
S1b	Oligonucleotide primers used in the study

### Sheet: S1a
Strain name	Alt name	Genotype	Reference
SV1	KMH008	MATalpha his7-2 leu2-3,112 trp1-289, ura3-DEL[chrV], cdc13-1, ADE5+, ade2-DEL[chrXV] can1-DEL[chrV], lys2-DEL[chrII], lys2::ADE2-URA3-CAN1[chrV-left TEL]	PMID: 23271983
SV2	KMH008	MATalpha his7-2 leu2-3,112 trp1-289, ura3-DEL[chrV], cdc13-1, ADE5+, ade2-DEL[chrXV] can1-DEL[chrV], lys2-DEL[chrII], lys2::ADE2-URA3-CAN1[chrV-left TEL]
SV6		SV1 ∆rev3:KANMX
SV7		SV1 ∆rev3:KANMX
SV8		SV1 ∆rad30:KANMX
SV9		SV1 ∆rad30:KANMX
SV34	KMH008	SV1 rev1AA	PMID: 32133535
SV35	KMH008	SV1 rev1AA	PMID: 32133535

### Sheet: S1b
Name	Sequence	Description
RAD1-FW-KANMX	TGTGTAAAAATAATATTGCACTATCCTGTTGAAAATATCTTTCCAGCGTACGCTGCAGGTCGAC	deletion of RAD1
RAD1-RV-KANMX_NEW	TTTTATACTGATGTTTTAACAGGGTTCGTTAAATTAAACAATATTATCGATGAATTCGAGCTCG	deletion of RAD1
RAD1-upst	CTTTATTTTGCGACTTTTCTTCATC	checking RAD1 deletion
RAD1-downst	TAATGAATATGATTGTGCGCTTCTA	checking RAD1 deletion
REV3-FW-KANMX	TGAGTCAATACAAAACTACAAGTTGTGGCGAAATAAAATGTTTGGAACGTACGCTGCAGGTCGAC	deletion of REV3
REV3-RV-KANMX	GAAACAAATAACTACTCATCATTTTGCGAGACATATCTGTGTCTAGAATCGATGAATTCGAGCTCG	deletion of REV3
REV3-upst	AATTCTGCCAATCTATTTGATCTTG	checking REV3 deletion
REV3-downst	CACCAGATAGAGTTTTGAACGAAAT	checking REV3 deletion
RAD30-FW-KANMX	CGCAGGCCTGCTCATTTTTGAACGGCTTTGATAAAACAAGACAAAGCCGTACGCTGCAGGTCGAC	deletion of RAD30
RAD30-RV-KANMX	CAGGACGTTTTAGTTGCTGAAGCCATATAATTGTCTATTTGGAATAGGATCGATGAATTCGAGCTCG	deletion of RAD30
RAD30-upst	AAAATTAAACGCTACCTAATCCTGC	checking RAD30 deletion
RAD30-downst	CATCTAATTGATTAAGTCCCCTGAA	checking RAD30 deletion
