## Supplemental Table 3 for "Acetaldehyde makes a distinct mutation signature in single-stranded DNA"

### Sheet: S3
Sequencing Sample ID	Original Colony Number	treatment	Color	YPG	canavanine low adenine	uracil	tryptophan	adenine	leucine	lysine
SV_1	1	Acetaldehyde	Red	+	+	+	-	-	-	-
SV_2	2	Acetaldehyde	Red	+	+	+	-	-	-	-
SV_3	3	Acetaldehyde	Red	+	+	+	-	-	-	-
SV_4	4	Acetaldehyde	Red	+	+	+	-	-	-	-
SV_5	5	Acetaldehyde	Red	+	+	+	-	-	-	-
SV_6	7	Acetaldehyde	Red	+	+	+	-	-	-	-
SV_7	8	Acetaldehyde	Red	+	+	+	-	-	-	-
SV_8	9	Acetaldehyde	Red	+	+	+	-	-	-	-
SV_9	10	Acetaldehyde	Red	+	+	+	-	-	-	-
SV_10	11	Acetaldehyde	Red	+	+	+	-	-	-	-
SV_11	13	Acetaldehyde	Red	+	+	+	-	-	-	-
SV_12	14	Acetaldehyde	Red	+	+	+	-	-	-	-
SV_13	15	Acetaldehyde	Red	+	+	+	-	-	-	-
SV_14	17	Acetaldehyde	Red	+	+	+	-	-	-	-
SV_15	18	Acetaldehyde	Red	+	+	+	-	-	-	-
SV_16	19	Acetaldehyde	Red	+	+	+	-	-	-	-
SV_17	20	Acetaldehyde	Red	+	+	+	-	-	-	-
SV_18	21	Acetaldehyde	Red	+	+	+	-	-	-	-
SV_19	22	Acetaldehyde	Red	+	+	+	-	-	-	-
SV_20	24	Acetaldehyde	Red	+	+	+	-	-	-	-
SV_21	25	Acetaldehyde	Red	+	+	+	-	-	-	-
SV_22	26	Acetaldehyde	Red	+	+	+	-	-	-	-
SV_23	27	Acetaldehyde	Red	+	+	+	-	-	-	-
SV_24	28	Acetaldehyde	Red	+	+	+	-	-	-	-
SV_25	29	Acetaldehyde	Red	+	+	+	-	-	-	-
SV_26	30	Acetaldehyde	Red	+	+	+	-	-	-	-
SV_27	31	Acetaldehyde	Red	+	+	+	-	-	-	-
SV_28	32	Acetaldehyde	Red	+	+	+	-	-	-	-
SV_29	33	Acetaldehyde	Red	+	+	+	-	-	-	-
SV_30	34	Acetaldehyde	Red	+	+	+	-	-	-	-
SV_31	35	Acetaldehyde	Red	+	+	+	-	-	-	-
SV_32	36	Acetaldehyde	Red	+	+	+	-	-	-	-
SV_33	37	Acetaldehyde	Red	+	+	+	-	-	-	-
SV_34	38	Acetaldehyde	Red	+	+	+	-	-	-	-
SV_35	41	Acetaldehyde	Red	+	+	+	-	-	-	-
SV_36	42	Acetaldehyde	Red	+	+	+	-	-	-	-
SV_37	43	Acetaldehyde	Red	+	+	+	-	-	-	-
SV_38	44	Acetaldehyde	Red	+	+	+	-	-	-	-
SV_39	45	Acetaldehyde	Red	+	+	+	-	-	-	-
SV_40	46	Acetaldehyde	Red	+	+	+	-	-	-	-
SV_41	47	Acetaldehyde	Red	+	+	+	-	-	-	-
SV_42	48	Acetaldehyde	Red	+	+	+	-	-	-	-
SV_43	49	Acetaldehyde	Red	+	+	+	-	-	-	-
SV_44	50	Acetaldehyde	Red	+	+	+	-	-	-	-
SV_45	51	Acetaldehyde	Red	+	+	+	-	-	-	-
SV_46	52	Acetaldehyde	Red	+	+	+	-	-	-	-
SV_47	53	Acetaldehyde	Red	+	+	+	-	-	-	-
SV_48	54	Acetaldehyde	Red	+	+	+	-	-	-	-
SV_49	55	Acetaldehyde	Red	+	+	+	-	-	-	-
SV_50	56	Acetaldehyde	Red	+	+	+	-	-	-	-
SV_51	57	Acetaldehyde	Red	+	+	+	-	-	-	-
SV_52	58	Acetaldehyde	Red	+	+	+	-	-	-	-
SV_53	59	Acetaldehyde	Red	+	+	+	-	-	-	-
SV_54	60	Acetaldehyde	Red	+	+	+	-	-	-	-
SV_55	61	Acetaldehyde	Red	+	+	+	-	-	-	-
SV_56	62	Acetaldehyde	Red	+	+	+	-	-	-	-
SV_57	63	Acetaldehyde	Red	+	+	+	-	-	-	-
SV_58	65	Acetaldehyde	Red	+	+	+	-	-	-	-
SV_59	66	Acetaldehyde	Red	+	+	+	-	-	-	-
SV_60	67	Acetaldehyde	Red	+	+	+	-	-	-	-
SV_61	68	Acetaldehyde	Red	+	+	+	-	-	-	-
SV_62	69	Acetaldehyde	Red	+	+	+	-	-	-	-
SV_63	72	Acetaldehyde	Red	+	+	+	-	-	-	-
SV_64	73	Acetaldehyde	Red	+	+	+	-	-	-	-
SV_65	74	Acetaldehyde	Red	+	+	+	-	-	-	-
SV_66	75	Acetaldehyde	Red	+	+	+	-	-	-	-
SV_67	76	Acetaldehyde	Red	+	+	+	-	-	-	-
SV_68	77	Acetaldehyde	Red	+	+	+	-	-	-	-
SV_69	78	Acetaldehyde	Red	+	+	+	-	-	-	-
SV_70	79	Acetaldehyde	Red	+	+	+	-	-	-	-
SV_71	80	Acetaldehyde	Red	+	+	+	-	-	-	-
SV_72	81	Acetaldehyde	Red	+	+	+	-	-	-	-
SV_73	82	Acetaldehyde	Red	+	+	+	-	-	-	-
SV_74	84	Acetaldehyde	Red	+	+	+	-	-	-	-
SV_75	87	Acetaldehyde	Red	+	+	+	-	-	-	-
SV_76	88	Acetaldehyde	Red	+	+	+	-	-	-	-
SV_77	90	Acetaldehyde	Red	+	+	+	-	-	-	-
SV_78	91	Acetaldehyde	Red	+	+	+	-	-	-	-
SV_79	92	Acetaldehyde	Red	+	+	+	-	-	-	-
SV_80	95	Acetaldehyde	Red	+	+	+	-	-	-	-
SV_81	97	Acetaldehyde	Red	+	+	+	-	-	-	-
SV_82	98	Acetaldehyde	Red	+	+	+	-	-	-	-
SV_83	99	Acetaldehyde	Red	+	+	+	-	-	-	-
SV_84	101	Acetaldehyde	Red	+	+	+	-	-	-	-
SV_85	102	Acetaldehyde	Red	+	+	+	-	-	-	-
SV_86	103	Acetaldehyde	Red	+	+	+	-	-	-	-
SV_87	104	Acetaldehyde	Red	+	+	+	-	-	-	-
SV_88	105	Acetaldehyde	Red	+	+	+	-	-	-	-
SV_89	106	Acetaldehyde	Red	+	+	+	-	-	-	-
SV_90	107	Acetaldehyde	Red	+	+	+	-	-	-	-
SV_91	108	Acetaldehyde	Red	+	+	+	-	-	-	-
SV_92	109	Acetaldehyde	Red	+	+	+	-	-	-	-
SV_93	110	Acetaldehyde	Red	+	+	+	-	-	-	-
SV_94	111	Acetaldehyde	Red	+	+	+	-	-	-	-
SV_95	-	None	White	+	-	+	-	+	-	-
SV_96	-	None	White	+	-	+	-	+	-	-
SV_97	2	Acetaldehyde	Red	+	+	+	-	-	-	-
SV_98	3	Acetaldehyde	Red	+	+	+	-	-	-	-
SV_99	4	Acetaldehyde	Red	+	+	+	-	-	-	-
SV_100	5	Acetaldehyde	Red	+	+	+	-	-	-	-
SV_101	8	Acetaldehyde	Red	+	+	+	-	-	-	-
SV_102	9	Acetaldehyde	Red	+	+	+	-	-	-	-
SV_103	10	Acetaldehyde	Red	+	+	+	-	-	-	-
SV_104	11	Acetaldehyde	Red	+	+	+	-	-	-	-
SV_105	1	Acetaldehyde	Red	+	+	+	-	-	-	-
SV_106	3	Acetaldehyde	Red	+	+	+	-	-	-	-
SV_107	4	Acetaldehyde	Red	+	+	+	-	-	-	-
SV_108	5	Acetaldehyde	Red	+	+	+	-	-	-	-
SV_109	7	Acetaldehyde	Red	+	+	+	-	-	-	-
SV_110	9	Acetaldehyde	Red	+	+	+	-	-	-	-
SV_111	10	Acetaldehyde	Red	+	+	+	-	-	-	-
SV_112	1	Acetaldehyde	Red	+	+	+	-	-	-	-
SV_113	3	Acetaldehyde	Red	+	+	+	-	-	-	-
SV_114	6	Acetaldehyde	Red	+	+	+	-	-	-	-
SV_115	7	Acetaldehyde	Red	+	+	+	-	-	-	-
SV_116	8	Acetaldehyde	Red	+	+	+	-	-	-	-
SV_117	9	Acetaldehyde	Red	+	+	+	-	-	-	-
SV_124	1	water	white	+	+	+	-	+	-	-
SV_125	2	water	red/white	+	+	+	-	-	-	-
SV_126	3	water	white	+	+	+	-	+	-	-
SV_127	4	water	red	+	+	+	-	-	-	-
SV_128	5	water	red/white	+	+	+	-	+	-	-
SV_129	6	water	red	+	+	-	-	-	-	-
SV_130	7	water	white	+	+	+	-	+	-	-
SV_131	8	water	red	+	+	+	-	-	-	-
SV_132	9	water	white	+	+	+	-	+	-	-
SV_133	10	water	red	+	+	+	-	-	-	-
SV_134	11	water	white	+	+	+	-	+	-	-
SV_135	12	water	white	+	+	+	-	+	-	-
SV_136	13	water	red/white	+	+	+	-	-	-	-
SV_137	14	water	red/white	+	+	+	-	+	-	-
SV_138	15	water	red	+	+	+	-	-	-	-
SV_139	16	water	red	+	+	+	-	-	-	-
SV_140	17	water	red	+	+	+	-	-	-	-
SV_141	18	water	red	+	+	+	-	-	-	-
SV_142	19	water	red	+	+	-	-	-	-	-
SV_143	20	water	red/white	+	+	+	-	+	-	-
SV_144	21	water	red	+	+	+	-	-	-	-
SV_145	22	water	white	+	+	+	-	+	-	-
SV_146	23	water	white	+	+	+	-	+	-	-
SV_147	24	water	red	+	+	+	-	-	-	-
SV_148	25	water	red	+	+	+	-	-	-	-
SV_149	26	water	red	+	+	-	-	-	-	-
SV_150	27	water	white	+	+	+	-	+	-	-
