## Supplemental Table 5 for "Acetaldehyde makes a distinct mutation signature in single-stranded DNA"

### Sheet: S5
Chromosome	start	end	width	strand	ref	alt	totalDepth	refDepth	altDepth	sampleName	study	alteration	context
1	285	285	1	*	C	G	NA	NA	NA	NA	Acetaldehyde	CG	A.T
1	286	286	1	*	T	A	NA	NA	NA	NA	Acetaldehyde	TA	C.G
1	287	287	1	*	C	G	NA	NA	NA	NA	Acetaldehyde	CG	A.C
1	305	305	1	*	C	G	NA	NA	NA	NA	Acetaldehyde	CG	T.T
1	314	314	1	*	T	A	NA	NA	NA	NA	Acetaldehyde	TA	G.G
1	328	328	1	*	C	T	NA	NA	NA	NA	Acetaldehyde	CT	G.T
1	349	349	1	*	C	T	NA	NA	NA	NA	Acetaldehyde	CT	A.A
1	355	355	1	*	C	T	NA	NA	NA	NA	Acetaldehyde	CT	A.G
1	356	356	1	*	C	T	NA	NA	NA	NA	Acetaldehyde	CT	G.A
1	358	358	1	*	C	T	NA	NA	NA	NA	Acetaldehyde	CT	A.G
1	1573	1573	1	*	C	A	NA	NA	NA	NA	Acetaldehyde	CA	G.T
1	2145	2145	1	*	C	A	NA	NA	NA	NA	Acetaldehyde	CA	G.G
1	2383	2383	1	*	C	A	NA	NA	NA	NA	Acetaldehyde	CA	G.T
1	5067	5067	1	*	C	A	NA	NA	NA	NA	Acetaldehyde	CA	G.A
1	8076	8076	1	*	C	A	NA	NA	NA	NA	Acetaldehyde	CA	G.C
1	163217	163217	1	*	C	G	NA	NA	NA	NA	Water	CG	G.A
1	205972	205972	1	*	T	G	NA	NA	NA	NA	Water	TG	T.T
1	205995	205995	1	*	C	A	NA	NA	NA	NA	Water	CA	A.G
1	209114	209114	1	*	T	G	NA	NA	NA	NA	Acetaldehyde	TG	C.G
1	211193	211193	1	*	C	T	NA	NA	NA	NA	Acetaldehyde	CT	A.C
1	213835	213835	1	*	C	T	NA	NA	NA	NA	Acetaldehyde	CT	A.G
1	213859	213859	1	*	T	C	NA	NA	NA	NA	Acetaldehyde	TC	C.G
1	214966	214966	1	*	C	A	NA	NA	NA	NA	Water	CA	A.G
1	222021	222021	1	*	T	A	NA	NA	NA	NA	Acetaldehyde	TA	G.C
1	223869	223869	1	*	C	A	NA	NA	NA	NA	Acetaldehyde	CA	G.G
2	465	465	1	*	T	C	NA	NA	NA	NA	Acetaldehyde	TC	A.C
2	1691	1691	1	*	T	C	NA	NA	NA	NA	Acetaldehyde	TC	A.T
2	1759	1759	1	*	T	A	NA	NA	NA	NA	Acetaldehyde	TA	A.C
2	1763	1763	1	*	T	C	NA	NA	NA	NA	Acetaldehyde	TC	A.T
2	1771	1771	1	*	T	C	NA	NA	NA	NA	Water	TC	A.C
2	1778	1778	1	*	T	C	NA	NA	NA	NA	Acetaldehyde	TC	C.A
2	1831	1831	1	*	T	A	NA	NA	NA	NA	Acetaldehyde	TA	A.C
2	3791	3791	1	*	C	T	NA	NA	NA	NA	Acetaldehyde	CT	A.T
2	6795	6795	1	*	C	A	NA	NA	NA	NA	Acetaldehyde	CA	G.C
2	8806	8806	1	*	C	A	NA	NA	NA	NA	Acetaldehyde	CA	G.C
2	9640	9640	1	*	C	A	NA	NA	NA	NA	Acetaldehyde	CA	G.G
2	10896	10896	1	*	C	A	NA	NA	NA	NA	Acetaldehyde	CA	G.G
2	11726	11726	1	*	C	A	NA	NA	NA	NA	Acetaldehyde	CA	G.C
2	11727	11727	1	*	C	A	NA	NA	NA	NA	Acetaldehyde	CA	C.A
2	12250	12250	1	*	C	T	NA	NA	NA	NA	Acetaldehyde	CT	G.T
2	13581	13581	1	*	C	A	NA	NA	NA	NA	Acetaldehyde	CA	G.T
2	237202	237202	1	*	T	C	NA	NA	NA	NA	Acetaldehyde	TC	C.C
2	676784	676784	1	*	T	C	NA	NA	NA	NA	Water	TC	G.A
2	678100	678100	1	*	C	T	NA	NA	NA	NA	Acetaldehyde	CT	A.G
2	788359	788359	1	*	C	A	NA	NA	NA	NA	Acetaldehyde	CA	T.G
2	799430	799430	1	*	C	A	NA	NA	NA	NA	Acetaldehyde	CA	T.G
2	800616	800616	1	*	C	A	NA	NA	NA	NA	Acetaldehyde	CA	G.G
2	803417	803417	1	*	C	A	NA	NA	NA	NA	Acetaldehyde	CA	G.G
2	805691	805691	1	*	T	A	NA	NA	NA	NA	Water	TA	C.C
2	808062	808062	1	*	T	C	NA	NA	NA	NA	Water	TC	G.G
3	8528	8528	1	*	C	A	NA	NA	NA	NA	Acetaldehyde	CA	G.G
3	300771	300771	1	*	C	A	NA	NA	NA	NA	Acetaldehyde	CA	G.G
3	305302	305302	1	*	T	G	NA	NA	NA	NA	Acetaldehyde	TG	T.T
3	305303	305303	1	*	T	A	NA	NA	NA	NA	Acetaldehyde	TA	T.T
3	307992	307992	1	*	C	A	NA	NA	NA	NA	Acetaldehyde	CA	C.G
3	312796	312796	1	*	T	A	NA	NA	NA	NA	Water	TA	T.T
3	312799	312799	1	*	T	G	NA	NA	NA	NA	Water	TG	T.C
3	313382	313382	1	*	T	A	NA	NA	NA	NA	Acetaldehyde	TA	T.G
3	313497	313497	1	*	C	T	NA	NA	NA	NA	Acetaldehyde	CT	C.C
3	313535	313535	1	*	T	A	NA	NA	NA	NA	Acetaldehyde	TA	A.T
3	313547	313547	1	*	T	C	NA	NA	NA	NA	Acetaldehyde	TC	A.C
4	1625	1625	1	*	T	A	NA	NA	NA	NA	Acetaldehyde	TA	G.C
4	3849	3849	1	*	C	T	NA	NA	NA	NA	Water	CT	T.G
4	16571	16571	1	*	C	T	NA	NA	NA	NA	Acetaldehyde	CT	T.T
4	63538	63538	1	*	C	T	NA	NA	NA	NA	Water	CT	T.A
4	63724	63724	1	*	C	G	NA	NA	NA	NA	Water	CG	C.A
4	63785	63785	1	*	T	A	NA	NA	NA	NA	Water	TA	A.T
4	63793	63793	1	*	T	C	NA	NA	NA	NA	Water	TC	C.T
4	63812	63812	1	*	C	T	NA	NA	NA	NA	Water	CT	A.G
4	63905	63905	1	*	T	C	NA	NA	NA	NA	Water	TC	T.C
4	64024	64024	1	*	T	A	NA	NA	NA	NA	Water	TA	G.A
4	64094	64094	1	*	C	T	NA	NA	NA	NA	Water	CT	A.G
4	64395	64395	1	*	C	T	NA	NA	NA	NA	Water	CT	A.T
4	64419	64419	1	*	C	T	NA	NA	NA	NA	Water	CT	G.T
4	231989	231989	1	*	C	A	NA	NA	NA	NA	Acetaldehyde	CA	A.A
4	475004	475004	1	*	T	A	NA	NA	NA	NA	Acetaldehyde	TA	A.T
4	764884	764884	1	*	T	A	NA	NA	NA	NA	Acetaldehyde	TA	T.A
4	946251	946251	1	*	C	G	NA	NA	NA	NA	Acetaldehyde	CG	G.G
4	986561	986561	1	*	T	A	NA	NA	NA	NA	Water	TA	A.G
4	1005412	1005412	1	*	C	T	NA	NA	NA	NA	Water	CT	T.T
4	1047680	1047680	1	*	T	G	NA	NA	NA	NA	Acetaldehyde	TG	C.A
4	1307873	1307873	1	*	T	C	NA	NA	NA	NA	Acetaldehyde	TC	G.T
4	1514402	1514402	1	*	C	A	NA	NA	NA	NA	Acetaldehyde	CA	A.C
4	1517809	1517809	1	*	C	A	NA	NA	NA	NA	Acetaldehyde	CA	A.G
4	1518764	1518764	1	*	T	A	NA	NA	NA	NA	Water	TA	C.T
4	1519645	1519645	1	*	C	G	NA	NA	NA	NA	Acetaldehyde	CG	A.T
4	1520093	1520093	1	*	C	A	NA	NA	NA	NA	Acetaldehyde	CA	A.G
4	1523060	1523060	1	*	C	T	NA	NA	NA	NA	Acetaldehyde	CT	T.T
4	1524725	1524725	1	*	C	T	NA	NA	NA	NA	Acetaldehyde	CT	G.C
4	1524744	1524744	1	*	T	C	NA	NA	NA	NA	Acetaldehyde	TC	A.A
4	1524748	1524748	1	*	C	T	NA	NA	NA	NA	Acetaldehyde	CT	T.T
4	1524769	1524769	1	*	T	C	NA	NA	NA	NA	Acetaldehyde	TC	A.C
4	1525047	1525047	1	*	C	T	NA	NA	NA	NA	Acetaldehyde	CT	C.A
4	1525049	1525049	1	*	T	G	NA	NA	NA	NA	Acetaldehyde	TG	T.G
4	1525050	1525050	1	*	C	T	NA	NA	NA	NA	Acetaldehyde	CT	A.T
4	1527573	1527573	1	*	C	T	NA	NA	NA	NA	Acetaldehyde	CT	C.A
5	162	162	1	*	C	A	NA	NA	NA	NA	Water	CA	G.G
5	491	491	1	*	T	G	NA	NA	NA	NA	Acetaldehyde	TG	T.T
5	533	533	1	*	C	A	NA	NA	NA	NA	Acetaldehyde	CA	G.T
5	580	580	1	*	C	A	NA	NA	NA	NA	Water	CA	T.A
5	639	639	1	*	C	A	NA	NA	NA	NA	Acetaldehyde	CA	A.T
5	679	679	1	*	C	G	NA	NA	NA	NA	Acetaldehyde	CG	G.C
5	747	747	1	*	C	A	NA	NA	NA	NA	Acetaldehyde	CA	G.A
5	750	750	1	*	C	A	NA	NA	NA	NA	Acetaldehyde	CA	G.A
5	898	898	1	*	T	C	NA	NA	NA	NA	Acetaldehyde	TC	T.T
5	1038	1038	1	*	C	T	NA	NA	NA	NA	Acetaldehyde	CT	G.A
5	1169	1169	1	*	C	A	NA	NA	NA	NA	Acetaldehyde	CA	T.A
5	1205	1205	1	*	C	G	NA	NA	NA	NA	Acetaldehyde	CG	G.T
5	1243	1243	1	*	T	C	NA	NA	NA	NA	Acetaldehyde	TC	G.C
5	1261	1261	1	*	C	T	NA	NA	NA	NA	Acetaldehyde	CT	G.C
5	1369	1369	1	*	T	C	NA	NA	NA	NA	Acetaldehyde	TC	A.C
5	1480	1480	1	*	C	A	NA	NA	NA	NA	Acetaldehyde	CA	T.A
5	1524	1524	1	*	C	A	NA	NA	NA	NA	Acetaldehyde	CA	G.C
5	1638	1638	1	*	T	C	NA	NA	NA	NA	Acetaldehyde	TC	T.G
5	1817	1817	1	*	C	A	NA	NA	NA	NA	Acetaldehyde	CA	G.A
5	1827	1827	1	*	C	A	NA	NA	NA	NA	Acetaldehyde	CA	G.A
5	1837	1837	1	*	C	G	NA	NA	NA	NA	Acetaldehyde	CG	A.C
5	1909	1909	1	*	C	A	NA	NA	NA	NA	Acetaldehyde	CA	G.C
5	1919	1919	1	*	C	T	NA	NA	NA	NA	Acetaldehyde	CT	T.G
5	1972	1972	1	*	C	T	NA	NA	NA	NA	Acetaldehyde	CT	A.T
5	2058	2058	1	*	C	A	NA	NA	NA	NA	Acetaldehyde	CA	G.T
5	2192	2192	1	*	C	A	NA	NA	NA	NA	Acetaldehyde	CA	G.T
5	2202	2202	1	*	C	A	NA	NA	NA	NA	Acetaldehyde	CA	G.A
5	2208	2208	1	*	C	A	NA	NA	NA	NA	Acetaldehyde	CA	G.A
5	2225	2225	1	*	C	A	NA	NA	NA	NA	Acetaldehyde	CA	A.T
5	2235	2235	1	*	C	A	NA	NA	NA	NA	Acetaldehyde	CA	G.T
5	2262	2262	1	*	C	T	NA	NA	NA	NA	Water	CT	C.T
5	2307	2307	1	*	T	A	NA	NA	NA	NA	Acetaldehyde	TA	T.T
5	2409	2409	1	*	C	A	NA	NA	NA	NA	Acetaldehyde	CA	G.G
5	2432	2432	1	*	C	A	NA	NA	NA	NA	Acetaldehyde	CA	T.G
5	2473	2473	1	*	C	A	NA	NA	NA	NA	Acetaldehyde	CA	G.A
5	2673	2673	1	*	C	A	NA	NA	NA	NA	Acetaldehyde	CA	G.A
5	2757	2757	1	*	C	T	NA	NA	NA	NA	Acetaldehyde	CT	C.T
5	2811	2811	1	*	C	A	NA	NA	NA	NA	Acetaldehyde	CA	G.A
5	2886	2886	1	*	C	A	NA	NA	NA	NA	Acetaldehyde	CA	G.A
5	2962	2962	1	*	T	A	NA	NA	NA	NA	Acetaldehyde	TA	C.G
5	2975	2975	1	*	C	A	NA	NA	NA	NA	Acetaldehyde	CA	G.T
5	3055	3055	1	*	C	A	NA	NA	NA	NA	Acetaldehyde	CA	G.T
5	3060	3060	1	*	C	T	NA	NA	NA	NA	Water	CT	C.G
5	3066	3066	1	*	C	A	NA	NA	NA	NA	Acetaldehyde	CA	G.G
5	3067	3067	1	*	C	T	NA	NA	NA	NA	Acetaldehyde	CT	G.C
5	3242	3242	1	*	C	G	NA	NA	NA	NA	Acetaldehyde	CG	T.A
5	3285	3285	1	*	C	A	NA	NA	NA	NA	Acetaldehyde	CA	G.A
5	3325	3325	1	*	C	A	NA	NA	NA	NA	Acetaldehyde	CA	G.T
5	3428	3428	1	*	T	A	NA	NA	NA	NA	Water	TA	T.G
5	3530	3530	1	*	C	G	NA	NA	NA	NA	Acetaldehyde	CG	G.A
5	3584	3584	1	*	C	A	NA	NA	NA	NA	Acetaldehyde	CA	G.C
5	3621	3621	1	*	C	T	NA	NA	NA	NA	Acetaldehyde	CT	G.T
5	3691	3691	1	*	C	A	NA	NA	NA	NA	Acetaldehyde	CA	G.A
5	3802	3802	1	*	C	A	NA	NA	NA	NA	Acetaldehyde	CA	G.A
5	3850	3850	1	*	C	T	NA	NA	NA	NA	Acetaldehyde	CT	A.A
5	3854	3854	1	*	C	A	NA	NA	NA	NA	Acetaldehyde	CA	G.C
5	3906	3906	1	*	C	A	NA	NA	NA	NA	Acetaldehyde	CA	T.T
5	3911	3911	1	*	T	C	NA	NA	NA	NA	Acetaldehyde	TC	T.C
5	3914	3914	1	*	C	A	NA	NA	NA	NA	Acetaldehyde	CA	T.G
5	4025	4025	1	*	C	A	NA	NA	NA	NA	Water	CA	G.A
5	4087	4087	1	*	T	A	NA	NA	NA	NA	Acetaldehyde	TA	T.A
5	4103	4103	1	*	C	T	NA	NA	NA	NA	Acetaldehyde	CT	A.T
5	4268	4268	1	*	T	A	NA	NA	NA	NA	Acetaldehyde	TA	A.T
5	4269	4269	1	*	T	A	NA	NA	NA	NA	Acetaldehyde	TA	T.A
5	4291	4291	1	*	C	G	NA	NA	NA	NA	Acetaldehyde	CG	T.A
5	4298	4298	1	*	C	A	NA	NA	NA	NA	Acetaldehyde	CA	T.T
5	4319	4319	1	*	C	A	NA	NA	NA	NA	Acetaldehyde	CA	G.T
5	4355	4355	1	*	C	A	NA	NA	NA	NA	Acetaldehyde	CA	T.A
5	4369	4369	1	*	C	A	NA	NA	NA	NA	Acetaldehyde	CA	G.C
5	4422	4422	1	*	C	G	NA	NA	NA	NA	Acetaldehyde	CG	A.G
5	4431	4431	1	*	T	C	NA	NA	NA	NA	Acetaldehyde	TC	T.C
5	4487	4487	1	*	C	T	NA	NA	NA	NA	Acetaldehyde	CT	G.G
5	4527	4527	1	*	T	A	NA	NA	NA	NA	Acetaldehyde	TA	C.A
5	4528	4528	1	*	T	C	NA	NA	NA	NA	Acetaldehyde	TC	A.C
5	4664	4664	1	*	C	A	NA	NA	NA	NA	Acetaldehyde	CA	G.A
5	4697	4697	1	*	C	T	NA	NA	NA	NA	Acetaldehyde	CT	C.T
5	4698	4698	1	*	T	A	NA	NA	NA	NA	Acetaldehyde	TA	C.A
5	4700	4700	1	*	C	A	NA	NA	NA	NA	Acetaldehyde	CA	T.A
5	4715	4715	1	*	C	T	NA	NA	NA	NA	Acetaldehyde	CT	C.G
5	4730	4730	1	*	C	T	NA	NA	NA	NA	Acetaldehyde	CT	G.A
5	4793	4793	1	*	C	T	NA	NA	NA	NA	Acetaldehyde	CT	A.T
5	4811	4811	1	*	C	A	NA	NA	NA	NA	Acetaldehyde	CA	G.A
5	4830	4830	1	*	C	A	NA	NA	NA	NA	Acetaldehyde	CA	G.A
5	4858	4858	1	*	C	A	NA	NA	NA	NA	Acetaldehyde	CA	A.C
5	4859	4859	1	*	C	G	NA	NA	NA	NA	Acetaldehyde	CG	C.T
5	4871	4871	1	*	C	A	NA	NA	NA	NA	Acetaldehyde	CA	G.T
5	4873	4873	1	*	C	G	NA	NA	NA	NA	Acetaldehyde	CG	A.G
5	4878	4878	1	*	C	A	NA	NA	NA	NA	Acetaldehyde	CA	A.T
5	4879	4879	1	*	T	A	NA	NA	NA	NA	Acetaldehyde	TA	C.T
5	4903	4903	1	*	T	G	NA	NA	NA	NA	Acetaldehyde	TG	C.G
5	4927	4927	1	*	C	A	NA	NA	NA	NA	Acetaldehyde	CA	G.C
5	4927	4927	1	*	C	G	NA	NA	NA	NA	Acetaldehyde	CG	G.C
5	4982	4982	1	*	T	A	NA	NA	NA	NA	Acetaldehyde	TA	A.G
5	4983	4983	1	*	C	T	NA	NA	NA	NA	Acetaldehyde	CT	A.G
5	4984	4984	1	*	C	A	NA	NA	NA	NA	Acetaldehyde	CA	G.C
5	4986	4986	1	*	T	C	NA	NA	NA	NA	Acetaldehyde	TC	C.A
5	4987	4987	1	*	T	A	NA	NA	NA	NA	Acetaldehyde	TA	A.C
5	4990	4990	1	*	C	A	NA	NA	NA	NA	Acetaldehyde	CA	T.C
5	5002	5002	1	*	C	T	NA	NA	NA	NA	Acetaldehyde	CT	T.G
5	5003	5003	1	*	C	T	NA	NA	NA	NA	Acetaldehyde	CT	G.T
5	5012	5012	1	*	C	T	NA	NA	NA	NA	Acetaldehyde	CT	G.T
5	5027	5027	1	*	C	T	NA	NA	NA	NA	Acetaldehyde	CT	A.G
5	5045	5045	1	*	C	A	NA	NA	NA	NA	Acetaldehyde	CA	G.T
5	5130	5130	1	*	C	A	NA	NA	NA	NA	Acetaldehyde	CA	T.A
5	5134	5134	1	*	C	T	NA	NA	NA	NA	Acetaldehyde	CT	T.G
5	5135	5135	1	*	C	A	NA	NA	NA	NA	Acetaldehyde	CA	G.A
5	5307	5307	1	*	T	C	NA	NA	NA	NA	Acetaldehyde	TC	G.C
5	5311	5311	1	*	T	C	NA	NA	NA	NA	Water	TC	T.T
5	5333	5333	1	*	C	A	NA	NA	NA	NA	Acetaldehyde	CA	T.T
5	5336	5336	1	*	C	G	NA	NA	NA	NA	Acetaldehyde	CG	T.C
5	5461	5461	1	*	C	A	NA	NA	NA	NA	Acetaldehyde	CA	G.C
5	5543	5543	1	*	C	T	NA	NA	NA	NA	Acetaldehyde	CT	G.A
5	5560	5560	1	*	C	T	NA	NA	NA	NA	Acetaldehyde	CT	G.G
5	5562	5562	1	*	C	T	NA	NA	NA	NA	Acetaldehyde	CT	G.A
5	5643	5643	1	*	T	G	NA	NA	NA	NA	Acetaldehyde	TG	A.G
5	5756	5756	1	*	C	A	NA	NA	NA	NA	Acetaldehyde	CA	G.A
5	5760	5760	1	*	T	A	NA	NA	NA	NA	Acetaldehyde	TA	A.A
5	5763	5763	1	*	T	G	NA	NA	NA	NA	Acetaldehyde	TG	G.C
5	5764	5764	1	*	C	G	NA	NA	NA	NA	Acetaldehyde	CG	T.C
5	5957	5957	1	*	C	A	NA	NA	NA	NA	Acetaldehyde	CA	G.A
5	6049	6049	1	*	T	C	NA	NA	NA	NA	Water	TC	A.A
5	6093	6093	1	*	T	C	NA	NA	NA	NA	Water	TC	C.G
5	6394	6394	1	*	T	G	NA	NA	NA	NA	Acetaldehyde	TG	G.G
5	6416	6416	1	*	C	A	NA	NA	NA	NA	Acetaldehyde	CA	G.A
5	6440	6440	1	*	C	A	NA	NA	NA	NA	Acetaldehyde	CA	G.A
5	6522	6522	1	*	T	C	NA	NA	NA	NA	Water	TC	A.A
5	6559	6559	1	*	C	A	NA	NA	NA	NA	Acetaldehyde	CA	G.G
5	6585	6585	1	*	C	A	NA	NA	NA	NA	Acetaldehyde	CA	G.T
5	6790	6790	1	*	C	A	NA	NA	NA	NA	Acetaldehyde	CA	G.C
5	6794	6794	1	*	C	A	NA	NA	NA	NA	Acetaldehyde	CA	A.T
5	6851	6851	1	*	C	A	NA	NA	NA	NA	Acetaldehyde	CA	G.A
5	6905	6905	1	*	C	A	NA	NA	NA	NA	Acetaldehyde	CA	G.A
5	7058	7058	1	*	C	A	NA	NA	NA	NA	Acetaldehyde	CA	G.C
5	7129	7129	1	*	C	A	NA	NA	NA	NA	Acetaldehyde	CA	G.A
5	7193	7193	1	*	C	T	NA	NA	NA	NA	Water	CT	A.G
5	7218	7218	1	*	C	A	NA	NA	NA	NA	Acetaldehyde	CA	G.A
5	7459	7459	1	*	C	A	NA	NA	NA	NA	Acetaldehyde	CA	T.A
5	7482	7482	1	*	C	A	NA	NA	NA	NA	Water	CA	C.T
5	7488	7488	1	*	C	A	NA	NA	NA	NA	Acetaldehyde	CA	G.A
5	7607	7607	1	*	C	A	NA	NA	NA	NA	Acetaldehyde	CA	G.T
5	7658	7658	1	*	C	A	NA	NA	NA	NA	Acetaldehyde	CA	G.A
5	7693	7693	1	*	C	T	NA	NA	NA	NA	Acetaldehyde	CT	G.T
5	7711	7711	1	*	T	A	NA	NA	NA	NA	Water	TA	C.T
5	7722	7722	1	*	C	G	NA	NA	NA	NA	Acetaldehyde	CG	A.A
5	7734	7734	1	*	T	A	NA	NA	NA	NA	Acetaldehyde	TA	C.A
5	7743	7743	1	*	C	G	NA	NA	NA	NA	Acetaldehyde	CG	A.C
5	7746	7746	1	*	C	T	NA	NA	NA	NA	Acetaldehyde	CT	A.C
5	7759	7759	1	*	C	A	NA	NA	NA	NA	Water	CA	A.A
5	7793	7793	1	*	C	A	NA	NA	NA	NA	Acetaldehyde	CA	C.A
5	7794	7794	1	*	T	G	NA	NA	NA	NA	Acetaldehyde	TG	G.T
5	7802	7802	1	*	C	G	NA	NA	NA	NA	Acetaldehyde	CG	G.C
5	7811	7811	1	*	C	T	NA	NA	NA	NA	Acetaldehyde	CT	G.G
5	7811	7811	1	*	C	A	NA	NA	NA	NA	Acetaldehyde	CA	G.G
5	7813	7813	1	*	C	A	NA	NA	NA	NA	Acetaldehyde	CA	G.T
5	7817	7817	1	*	T	A	NA	NA	NA	NA	Acetaldehyde	TA	T.A
5	7826	7826	1	*	T	A	NA	NA	NA	NA	Acetaldehyde	TA	A.T
5	7846	7846	1	*	C	A	NA	NA	NA	NA	Acetaldehyde	CA	G.A
5	7857	7857	1	*	T	G	NA	NA	NA	NA	Water	TG	G.G
5	7871	7871	1	*	C	T	NA	NA	NA	NA	Water	CT	G.G
5	7878	7878	1	*	C	G	NA	NA	NA	NA	Water	CG	C.G
5	7888	7888	1	*	T	C	NA	NA	NA	NA	Water	TC	A.C
5	7951	7951	1	*	C	A	NA	NA	NA	NA	Acetaldehyde	CA	G.C
5	7975	7975	1	*	C	A	NA	NA	NA	NA	Acetaldehyde	CA	T.T
5	7978	7978	1	*	C	T	NA	NA	NA	NA	Water	CT	A.C
5	7979	7979	1	*	C	G	NA	NA	NA	NA	Acetaldehyde	CG	C.C
5	7987	7987	1	*	C	A	NA	NA	NA	NA	Acetaldehyde	CA	A.T
5	8092	8092	1	*	T	A	NA	NA	NA	NA	Acetaldehyde	TA	A.G
5	8103	8103	1	*	C	A	NA	NA	NA	NA	Water	CA	C.C
5	8117	8117	1	*	C	A	NA	NA	NA	NA	Water	CA	A.G
5	8118	8118	1	*	C	T	NA	NA	NA	NA	Water	CT	G.C
5	8122	8122	1	*	T	C	NA	NA	NA	NA	Acetaldehyde	TC	C.T
5	8132	8132	1	*	C	A	NA	NA	NA	NA	Acetaldehyde	CA	T.T
5	8203	8203	1	*	C	A	NA	NA	NA	NA	Acetaldehyde	CA	G.T
5	8220	8220	1	*	C	A	NA	NA	NA	NA	Water	CA	T.A
5	8237	8237	1	*	C	T	NA	NA	NA	NA	Water	CT	C.T
5	8347	8347	1	*	C	T	NA	NA	NA	NA	Acetaldehyde	CT	A.T
5	8348	8348	1	*	T	G	NA	NA	NA	NA	Acetaldehyde	TG	C.G
5	8349	8349	1	*	C	G	NA	NA	NA	NA	Acetaldehyde	CG	A.T
5	8358	8358	1	*	C	G	NA	NA	NA	NA	Acetaldehyde	CG	A.C
5	8359	8359	1	*	C	A	NA	NA	NA	NA	Acetaldehyde	CA	C.A
5	8373	8373	1	*	C	T	NA	NA	NA	NA	Acetaldehyde	CT	A.T
5	8377	8377	1	*	C	A	NA	NA	NA	NA	Water	CA	G.T
5	8385	8385	1	*	C	A	NA	NA	NA	NA	Water	CA	C.C
5	8400	8400	1	*	C	A	NA	NA	NA	NA	Acetaldehyde	CA	T.C
5	8411	8411	1	*	C	T	NA	NA	NA	NA	Acetaldehyde	CT	T.A
5	8450	8450	1	*	C	G	NA	NA	NA	NA	Acetaldehyde	CG	G.T
5	8450	8450	1	*	C	A	NA	NA	NA	NA	Acetaldehyde	CA	G.T
5	8466	8466	1	*	C	G	NA	NA	NA	NA	Acetaldehyde	CG	A.C
5	8587	8587	1	*	C	A	NA	NA	NA	NA	Acetaldehyde	CA	G.T
5	8609	8609	1	*	C	T	NA	NA	NA	NA	Water	CT	T.T
5	8623	8623	1	*	C	A	NA	NA	NA	NA	Acetaldehyde	CA	T.A
5	8641	8641	1	*	C	T	NA	NA	NA	NA	Acetaldehyde	CT	T.C
5	8656	8656	1	*	C	T	NA	NA	NA	NA	Acetaldehyde	CT	C.A
5	8674	8674	1	*	T	G	NA	NA	NA	NA	Acetaldehyde	TG	T.G
5	8677	8677	1	*	C	T	NA	NA	NA	NA	Acetaldehyde	CT	G.T
5	8685	8685	1	*	T	A	NA	NA	NA	NA	Acetaldehyde	TA	A.T
5	8689	8689	1	*	T	G	NA	NA	NA	NA	Acetaldehyde	TG	C.G
5	8692	8692	1	*	C	A	NA	NA	NA	NA	Water	CA	T.A
5	8720	8720	1	*	C	G	NA	NA	NA	NA	Acetaldehyde	CG	A.A
5	8725	8725	1	*	C	A	NA	NA	NA	NA	Acetaldehyde	CA	G.A
5	8740	8740	1	*	C	T	NA	NA	NA	NA	Acetaldehyde	CT	G.T
5	8740	8740	1	*	C	A	NA	NA	NA	NA	Acetaldehyde	CA	G.T
5	8748	8748	1	*	C	G	NA	NA	NA	NA	Acetaldehyde	CG	A.C
5	8750	8750	1	*	C	A	NA	NA	NA	NA	Acetaldehyde	CA	G.G
5	8824	8824	1	*	C	A	NA	NA	NA	NA	Acetaldehyde	CA	G.A
5	8827	8827	1	*	C	T	NA	NA	NA	NA	Acetaldehyde	CT	C.G
5	8852	8852	1	*	T	G	NA	NA	NA	NA	Acetaldehyde	TG	G.T
5	8859	8859	1	*	C	G	NA	NA	NA	NA	Acetaldehyde	CG	G.A
5	8874	8874	1	*	C	T	NA	NA	NA	NA	Acetaldehyde	CT	G.A
5	8877	8877	1	*	C	G	NA	NA	NA	NA	Water	CG	T.G
5	8878	8878	1	*	C	T	NA	NA	NA	NA	Acetaldehyde	CT	G.T
5	8878	8878	1	*	C	A	NA	NA	NA	NA	Acetaldehyde	CA	G.T
5	8888	8888	1	*	C	A	NA	NA	NA	NA	Acetaldehyde	CA	A.C
5	8920	8920	1	*	C	T	NA	NA	NA	NA	Water	CT	T.T
5	8923	8923	1	*	C	T	NA	NA	NA	NA	Acetaldehyde	CT	G.T
5	8933	8933	1	*	C	T	NA	NA	NA	NA	Acetaldehyde	CT	A.G
5	8953	8953	1	*	C	A	NA	NA	NA	NA	Acetaldehyde	CA	G.G
5	9070	9070	1	*	C	T	NA	NA	NA	NA	Water	CT	A.C
5	9071	9071	1	*	C	T	NA	NA	NA	NA	Water	CT	C.T
5	9086	9086	1	*	C	A	NA	NA	NA	NA	Acetaldehyde	CA	G.A
5	9157	9157	1	*	C	A	NA	NA	NA	NA	Acetaldehyde	CA	G.A
5	9217	9217	1	*	C	A	NA	NA	NA	NA	Acetaldehyde	CA	G.A
5	9258	9258	1	*	C	T	NA	NA	NA	NA	Acetaldehyde	CT	G.C
5	9405	9405	1	*	C	A	NA	NA	NA	NA	Acetaldehyde	CA	G.A
5	9558	9558	1	*	C	T	NA	NA	NA	NA	Acetaldehyde	CT	T.G
5	9617	9617	1	*	T	G	NA	NA	NA	NA	Acetaldehyde	TG	C.G
5	9619	9619	1	*	C	A	NA	NA	NA	NA	Acetaldehyde	CA	G.A
5	9760	9760	1	*	C	A	NA	NA	NA	NA	Acetaldehyde	CA	T.T
5	9773	9773	1	*	T	G	NA	NA	NA	NA	Acetaldehyde	TG	T.G
5	9879	9879	1	*	C	A	NA	NA	NA	NA	Acetaldehyde	CA	G.C
5	10100	10100	1	*	C	G	NA	NA	NA	NA	Acetaldehyde	CG	G.T
5	10187	10187	1	*	C	A	NA	NA	NA	NA	Acetaldehyde	CA	G.A
5	10433	10433	1	*	C	G	NA	NA	NA	NA	Acetaldehyde	CG	G.G
5	10459	10459	1	*	T	A	NA	NA	NA	NA	Acetaldehyde	TA	C.G
5	10510	10510	1	*	C	A	NA	NA	NA	NA	Acetaldehyde	CA	T.A
5	10705	10705	1	*	C	A	NA	NA	NA	NA	Acetaldehyde	CA	G.A
5	10879	10879	1	*	C	A	NA	NA	NA	NA	Acetaldehyde	CA	G.A
5	11399	11399	1	*	C	T	NA	NA	NA	NA	Water	CT	T.T
5	11455	11455	1	*	C	A	NA	NA	NA	NA	Acetaldehyde	CA	G.G
5	11525	11525	1	*	C	T	NA	NA	NA	NA	Water	CT	G.C
5	11563	11563	1	*	C	A	NA	NA	NA	NA	Acetaldehyde	CA	G.A
5	11602	11602	1	*	C	A	NA	NA	NA	NA	Acetaldehyde	CA	G.A
5	11602	11602	1	*	C	G	NA	NA	NA	NA	Acetaldehyde	CG	G.A
5	11666	11666	1	*	T	C	NA	NA	NA	NA	Water	TC	C.A
5	11763	11763	1	*	C	A	NA	NA	NA	NA	Acetaldehyde	CA	G.G
5	11842	11842	1	*	C	A	NA	NA	NA	NA	Acetaldehyde	CA	G.A
5	11883	11883	1	*	C	A	NA	NA	NA	NA	Acetaldehyde	CA	G.A
5	11891	11891	1	*	T	C	NA	NA	NA	NA	Water	TC	C.A
5	12009	12009	1	*	C	T	NA	NA	NA	NA	Acetaldehyde	CT	G.G
5	12073	12073	1	*	C	T	NA	NA	NA	NA	Acetaldehyde	CT	G.A
5	12221	12221	1	*	C	A	NA	NA	NA	NA	Acetaldehyde	CA	G.T
5	12290	12290	1	*	C	A	NA	NA	NA	NA	Acetaldehyde	CA	G.T
5	12394	12394	1	*	C	T	NA	NA	NA	NA	Acetaldehyde	CT	G.C
5	12452	12452	1	*	C	A	NA	NA	NA	NA	Acetaldehyde	CA	G.T
5	12478	12478	1	*	C	T	NA	NA	NA	NA	Acetaldehyde	CT	G.T
5	12647	12647	1	*	T	A	NA	NA	NA	NA	Acetaldehyde	TA	A.A
5	13082	13082	1	*	C	A	NA	NA	NA	NA	Acetaldehyde	CA	G.T
5	13195	13195	1	*	C	A	NA	NA	NA	NA	Acetaldehyde	CA	T.A
5	13572	13572	1	*	C	T	NA	NA	NA	NA	Acetaldehyde	CT	G.G
5	13980	13980	1	*	C	T	NA	NA	NA	NA	Acetaldehyde	CT	T.T
5	14766	14766	1	*	C	A	NA	NA	NA	NA	Acetaldehyde	CA	G.T
5	14950	14950	1	*	C	T	NA	NA	NA	NA	Acetaldehyde	CT	G.T
5	15298	15298	1	*	C	T	NA	NA	NA	NA	Acetaldehyde	CT	A.G
5	15320	15320	1	*	C	A	NA	NA	NA	NA	Acetaldehyde	CA	G.T
5	15450	15450	1	*	C	G	NA	NA	NA	NA	Water	CG	A.G
5	15637	15637	1	*	T	A	NA	NA	NA	NA	Acetaldehyde	TA	A.A
5	15809	15809	1	*	C	A	NA	NA	NA	NA	Acetaldehyde	CA	G.T
5	15845	15845	1	*	C	T	NA	NA	NA	NA	Acetaldehyde	CT	G.A
5	16867	16867	1	*	C	A	NA	NA	NA	NA	Acetaldehyde	CA	C.A
5	16938	16938	1	*	C	T	NA	NA	NA	NA	Acetaldehyde	CT	C.G
5	16939	16939	1	*	C	G	NA	NA	NA	NA	Acetaldehyde	CG	G.T
5	17011	17011	1	*	C	A	NA	NA	NA	NA	Acetaldehyde	CA	G.G
5	18304	18304	1	*	C	T	NA	NA	NA	NA	Acetaldehyde	CT	G.A
5	22480	22480	1	*	C	A	NA	NA	NA	NA	Acetaldehyde	CA	G.G
5	22557	22557	1	*	C	G	NA	NA	NA	NA	Acetaldehyde	CG	A.G
5	22767	22767	1	*	C	A	NA	NA	NA	NA	Acetaldehyde	CA	T.T
5	23190	23190	1	*	C	T	NA	NA	NA	NA	Acetaldehyde	CT	T.C
5	23271	23271	1	*	C	A	NA	NA	NA	NA	Acetaldehyde	CA	G.G
5	25507	25507	1	*	C	A	NA	NA	NA	NA	Acetaldehyde	CA	G.T
5	25632	25632	1	*	T	C	NA	NA	NA	NA	Acetaldehyde	TC	G.C
5	32993	32993	1	*	C	G	NA	NA	NA	NA	Acetaldehyde	CG	G.T
5	158779	158779	1	*	C	A	NA	NA	NA	NA	Acetaldehyde	CA	C.A
5	186004	186004	1	*	C	A	NA	NA	NA	NA	Water	CA	G.A
5	349374	349374	1	*	C	T	NA	NA	NA	NA	Acetaldehyde	CT	A.T
5	365326	365326	1	*	T	C	NA	NA	NA	NA	Water	TC	A.C
5	479799	479799	1	*	C	A	NA	NA	NA	NA	Acetaldehyde	CA	T.A
5	527273	527273	1	*	C	T	NA	NA	NA	NA	Acetaldehyde	CT	A.G
5	533705	533705	1	*	C	A	NA	NA	NA	NA	Acetaldehyde	CA	G.G
5	534353	534353	1	*	C	G	NA	NA	NA	NA	Acetaldehyde	CG	A.C
5	534648	534648	1	*	C	T	NA	NA	NA	NA	Acetaldehyde	CT	T.T
5	534651	534651	1	*	C	A	NA	NA	NA	NA	Acetaldehyde	CA	A.G
5	535746	535746	1	*	C	G	NA	NA	NA	NA	Acetaldehyde	CG	G.T
5	541512	541512	1	*	C	T	NA	NA	NA	NA	Acetaldehyde	CT	G.T
5	542947	542947	1	*	C	A	NA	NA	NA	NA	Acetaldehyde	CA	C.C
5	543443	543443	1	*	C	A	NA	NA	NA	NA	Acetaldehyde	CA	A.A
5	543725	543725	1	*	T	A	NA	NA	NA	NA	Acetaldehyde	TA	C.C
5	544504	544504	1	*	C	A	NA	NA	NA	NA	Acetaldehyde	CA	T.G
5	544702	544702	1	*	C	A	NA	NA	NA	NA	Acetaldehyde	CA	T.G
5	545533	545533	1	*	T	C	NA	NA	NA	NA	Acetaldehyde	TC	C.G
5	546892	546892	1	*	T	A	NA	NA	NA	NA	Acetaldehyde	TA	T.T
5	546916	546916	1	*	C	A	NA	NA	NA	NA	Acetaldehyde	CA	T.G
5	546950	546950	1	*	C	T	NA	NA	NA	NA	Acetaldehyde	CT	C.G
5	546983	546983	1	*	T	C	NA	NA	NA	NA	Acetaldehyde	TC	G.A
6	1062	1062	1	*	C	T	NA	NA	NA	NA	Water	CT	A.T
6	4826	4826	1	*	T	C	NA	NA	NA	NA	Acetaldehyde	TC	A.A
6	4841	4841	1	*	T	A	NA	NA	NA	NA	Acetaldehyde	TA	A.G
6	5379	5379	1	*	T	G	NA	NA	NA	NA	Water	TG	T.A
6	6232	6232	1	*	C	T	NA	NA	NA	NA	Acetaldehyde	CT	A.T
6	6233	6233	1	*	T	G	NA	NA	NA	NA	Acetaldehyde	TG	C.C
6	6250	6250	1	*	C	T	NA	NA	NA	NA	Acetaldehyde	CT	T.T
6	6716	6716	1	*	T	G	NA	NA	NA	NA	Water	TG	G.T
6	7082	7082	1	*	C	T	NA	NA	NA	NA	Acetaldehyde	CT	T.C
6	7393	7393	1	*	C	T	NA	NA	NA	NA	Acetaldehyde	CT	A.C
6	8356	8356	1	*	C	A	NA	NA	NA	NA	Acetaldehyde	CA	G.A
6	8402	8402	1	*	C	G	NA	NA	NA	NA	Acetaldehyde	CG	T.G
6	9309	9309	1	*	C	A	NA	NA	NA	NA	Acetaldehyde	CA	G.A
6	10702	10702	1	*	T	A	NA	NA	NA	NA	Acetaldehyde	TA	G.A
6	11006	11006	1	*	T	C	NA	NA	NA	NA	Acetaldehyde	TC	G.C
6	13158	13158	1	*	T	C	NA	NA	NA	NA	Water	TC	G.G
6	13192	13192	1	*	T	C	NA	NA	NA	NA	Acetaldehyde	TC	T.A
6	13516	13516	1	*	T	C	NA	NA	NA	NA	Acetaldehyde	TC	G.T
6	14081	14081	1	*	C	A	NA	NA	NA	NA	Acetaldehyde	CA	G.T
6	14323	14323	1	*	C	A	NA	NA	NA	NA	Acetaldehyde	CA	G.G
6	14850	14850	1	*	C	T	NA	NA	NA	NA	Acetaldehyde	CT	G.G
6	16928	16928	1	*	C	A	NA	NA	NA	NA	Acetaldehyde	CA	G.T
6	23650	23650	1	*	C	T	NA	NA	NA	NA	Water	CT	G.T
6	28537	28537	1	*	C	A	NA	NA	NA	NA	Acetaldehyde	CA	A.G
6	219205	219205	1	*	T	C	NA	NA	NA	NA	Acetaldehyde	TC	T.C
6	265883	265883	1	*	C	A	NA	NA	NA	NA	Acetaldehyde	CA	A.G
6	267176	267176	1	*	C	A	NA	NA	NA	NA	Acetaldehyde	CA	G.G
7	1829	1829	1	*	T	C	NA	NA	NA	NA	Water	TC	A.A
7	6536	6536	1	*	C	T	NA	NA	NA	NA	Acetaldehyde	CT	A.T
7	17399	17399	1	*	C	A	NA	NA	NA	NA	Acetaldehyde	CA	G.A
7	25220	25220	1	*	C	G	NA	NA	NA	NA	Acetaldehyde	CG	A.G
7	28505	28505	1	*	C	A	NA	NA	NA	NA	Acetaldehyde	CA	G.T
7	65393	65393	1	*	C	T	NA	NA	NA	NA	Acetaldehyde	CT	T.A
7	82054	82054	1	*	T	A	NA	NA	NA	NA	Acetaldehyde	TA	T.A
7	86110	86110	1	*	C	G	NA	NA	NA	NA	Acetaldehyde	CG	A.A
7	95005	95005	1	*	T	A	NA	NA	NA	NA	Acetaldehyde	TA	T.A
7	125018	125018	1	*	C	T	NA	NA	NA	NA	Acetaldehyde	CT	T.T
7	303245	303245	1	*	T	C	NA	NA	NA	NA	Water	TC	A.G
7	464505	464505	1	*	T	A	NA	NA	NA	NA	Water	TA	T.A
7	923632	923632	1	*	C	T	NA	NA	NA	NA	Water	CT	C.C
7	1021924	1021924	1	*	T	G	NA	NA	NA	NA	Acetaldehyde	TG	T.C
7	1035142	1035142	1	*	T	G	NA	NA	NA	NA	Water	TG	C.T
7	1043369	1043369	1	*	T	C	NA	NA	NA	NA	Water	TC	T.T
7	1067008	1067008	1	*	C	T	NA	NA	NA	NA	Acetaldehyde	CT	T.C
7	1067127	1067127	1	*	T	A	NA	NA	NA	NA	Acetaldehyde	TA	A.A
7	1070647	1070647	1	*	C	T	NA	NA	NA	NA	Acetaldehyde	CT	C.G
7	1072558	1072558	1	*	C	G	NA	NA	NA	NA	Acetaldehyde	CG	A.A
7	1072602	1072602	1	*	C	T	NA	NA	NA	NA	Acetaldehyde	CT	A.G
8	356	356	1	*	T	C	NA	NA	NA	NA	Acetaldehyde	TC	T.A
8	2829	2829	1	*	C	T	NA	NA	NA	NA	Acetaldehyde	CT	G.A
8	4834	4834	1	*	C	T	NA	NA	NA	NA	Acetaldehyde	CT	G.A
8	5655	5655	1	*	C	A	NA	NA	NA	NA	Acetaldehyde	CA	T.A
8	6323	6323	1	*	C	G	NA	NA	NA	NA	Acetaldehyde	CG	G.T
8	7050	7050	1	*	C	A	NA	NA	NA	NA	Acetaldehyde	CA	G.T
8	7088	7088	1	*	T	C	NA	NA	NA	NA	Acetaldehyde	TC	T.C
8	7965	7965	1	*	C	A	NA	NA	NA	NA	Acetaldehyde	CA	T.G
8	9072	9072	1	*	T	A	NA	NA	NA	NA	Acetaldehyde	TA	C.A
8	9118	9118	1	*	C	A	NA	NA	NA	NA	Acetaldehyde	CA	G.A
8	9124	9124	1	*	T	A	NA	NA	NA	NA	Acetaldehyde	TA	T.T
8	10753	10753	1	*	C	A	NA	NA	NA	NA	Acetaldehyde	CA	G.C
8	12265	12265	1	*	C	T	NA	NA	NA	NA	Acetaldehyde	CT	G.G
8	12920	12920	1	*	C	G	NA	NA	NA	NA	Acetaldehyde	CG	G.A
8	13041	13041	1	*	C	A	NA	NA	NA	NA	Acetaldehyde	CA	G.T
8	26045	26045	1	*	C	T	NA	NA	NA	NA	Acetaldehyde	CT	G.G
8	27618	27618	1	*	T	G	NA	NA	NA	NA	Water	TG	A.A
8	28528	28528	1	*	C	A	NA	NA	NA	NA	Acetaldehyde	CA	G.A
8	30278	30278	1	*	C	T	NA	NA	NA	NA	Acetaldehyde	CT	G.T
8	38011	38011	1	*	C	A	NA	NA	NA	NA	Acetaldehyde	CA	G.A
8	41487	41487	1	*	C	T	NA	NA	NA	NA	Acetaldehyde	CT	G.T
8	91856	91856	1	*	C	T	NA	NA	NA	NA	Water	CT	T.C
8	237961	237961	1	*	C	T	NA	NA	NA	NA	Acetaldehyde	CT	A.T
8	253149	253149	1	*	C	T	NA	NA	NA	NA	Acetaldehyde	CT	C.T
8	311591	311591	1	*	C	A	NA	NA	NA	NA	Acetaldehyde	CA	A.G
8	413490	413490	1	*	C	A	NA	NA	NA	NA	Acetaldehyde	CA	A.A
8	492223	492223	1	*	C	A	NA	NA	NA	NA	Water	CA	A.A
8	541914	541914	1	*	T	C	NA	NA	NA	NA	Acetaldehyde	TC	G.G
8	554277	554277	1	*	C	T	NA	NA	NA	NA	Acetaldehyde	CT	T.T
8	554981	554981	1	*	T	C	NA	NA	NA	NA	Acetaldehyde	TC	A.T
8	555451	555451	1	*	T	C	NA	NA	NA	NA	Acetaldehyde	TC	A.G
8	559037	559037	1	*	C	T	NA	NA	NA	NA	Acetaldehyde	CT	T.A
9	113883	113883	1	*	T	G	NA	NA	NA	NA	Water	TG	A.G
9	120050	120050	1	*	C	G	NA	NA	NA	NA	Acetaldehyde	CG	A.T
9	323423	323423	1	*	C	T	NA	NA	NA	NA	Water	CT	T.C
9	419621	419621	1	*	C	T	NA	NA	NA	NA	Acetaldehyde	CT	T.G
9	427237	427237	1	*	C	A	NA	NA	NA	NA	Acetaldehyde	CA	T.G
9	427942	427942	1	*	C	A	NA	NA	NA	NA	Acetaldehyde	CA	T.G
9	434262	434262	1	*	T	C	NA	NA	NA	NA	Acetaldehyde	TC	G.T
9	434619	434619	1	*	C	A	NA	NA	NA	NA	Acetaldehyde	CA	T.A
9	434620	434620	1	*	T	G	NA	NA	NA	NA	Acetaldehyde	TG	G.A
10	128847	128847	1	*	C	G	NA	NA	NA	NA	Acetaldehyde	CG	T.T
10	337212	337212	1	*	C	T	NA	NA	NA	NA	Water	CT	C.T
10	366550	366550	1	*	C	A	NA	NA	NA	NA	Water	CA	A.A
10	578709	578709	1	*	C	T	NA	NA	NA	NA	Water	CT	C.T
10	726151	726151	1	*	C	G	NA	NA	NA	NA	Acetaldehyde	CG	A.A
10	731173	731173	1	*	C	T	NA	NA	NA	NA	Acetaldehyde	CT	G.G
10	734104	734104	1	*	T	A	NA	NA	NA	NA	Acetaldehyde	TA	A.T
10	739814	739814	1	*	C	T	NA	NA	NA	NA	Water	CT	T.C
10	742716	742716	1	*	T	A	NA	NA	NA	NA	Water	TA	A.T
10	744629	744629	1	*	T	A	NA	NA	NA	NA	Acetaldehyde	TA	A.G
10	744644	744644	1	*	T	C	NA	NA	NA	NA	Acetaldehyde	TC	A.C
10	744649	744649	1	*	C	T	NA	NA	NA	NA	Acetaldehyde	CT	A.C
10	744663	744663	1	*	T	C	NA	NA	NA	NA	Acetaldehyde	TC	A.A
11	545	545	1	*	T	G	NA	NA	NA	NA	Acetaldehyde	TG	T.C
11	1812	1812	1	*	T	C	NA	NA	NA	NA	Acetaldehyde	TC	T.A
11	1857	1857	1	*	T	C	NA	NA	NA	NA	Acetaldehyde	TC	A.C
11	1863	1863	1	*	T	C	NA	NA	NA	NA	Acetaldehyde	TC	G.C
11	1864	1864	1	*	C	T	NA	NA	NA	NA	Acetaldehyde	CT	T.T
11	1866	1866	1	*	C	T	NA	NA	NA	NA	Acetaldehyde	CT	T.A
11	3769	3769	1	*	C	A	NA	NA	NA	NA	Acetaldehyde	CA	G.C
11	3999	3999	1	*	C	A	NA	NA	NA	NA	Acetaldehyde	CA	G.G
11	4635	4635	1	*	C	A	NA	NA	NA	NA	Acetaldehyde	CA	G.T
11	6823	6823	1	*	C	A	NA	NA	NA	NA	Acetaldehyde	CA	G.T
11	8662	8662	1	*	C	A	NA	NA	NA	NA	Acetaldehyde	CA	T.C
11	9097	9097	1	*	C	G	NA	NA	NA	NA	Acetaldehyde	CG	G.A
11	10669	10669	1	*	C	G	NA	NA	NA	NA	Water	CG	G.A
11	13496	13496	1	*	C	A	NA	NA	NA	NA	Acetaldehyde	CA	G.A
11	100363	100363	1	*	C	T	NA	NA	NA	NA	Water	CT	C.T
11	137629	137629	1	*	C	T	NA	NA	NA	NA	Water	CT	T.C
11	180609	180609	1	*	C	A	NA	NA	NA	NA	Acetaldehyde	CA	T.T
11	400034	400034	1	*	T	A	NA	NA	NA	NA	Acetaldehyde	TA	G.T
11	502493	502493	1	*	C	A	NA	NA	NA	NA	Acetaldehyde	CA	T.T
11	660454	660454	1	*	T	C	NA	NA	NA	NA	Acetaldehyde	TC	G.G
12	77	77	1	*	T	A	NA	NA	NA	NA	Water	TA	C.T
12	107	107	1	*	T	C	NA	NA	NA	NA	Water	TC	A.A
12	382511	382511	1	*	T	G	NA	NA	NA	NA	Acetaldehyde	TG	T.T
12	486471	486471	1	*	C	A	NA	NA	NA	NA	Acetaldehyde	CA	G.C
12	625390	625390	1	*	C	G	NA	NA	NA	NA	Acetaldehyde	CG	A.C
12	693031	693031	1	*	C	T	NA	NA	NA	NA	Acetaldehyde	CT	A.C
12	749997	749997	1	*	C	T	NA	NA	NA	NA	Acetaldehyde	CT	A.A
12	861520	861520	1	*	C	G	NA	NA	NA	NA	Acetaldehyde	CG	C.C
12	998812	998812	1	*	C	A	NA	NA	NA	NA	Acetaldehyde	CA	A.A
12	1046846	1046846	1	*	T	G	NA	NA	NA	NA	Water	TG	T.G
12	1048574	1048574	1	*	C	T	NA	NA	NA	NA	Acetaldehyde	CT	G.A
12	1048575	1048575	1	*	T	C	NA	NA	NA	NA	Acetaldehyde	TC	G.T
12	1048606	1048606	1	*	T	A	NA	NA	NA	NA	Acetaldehyde	TA	A.A
12	1049506	1049506	1	*	C	T	NA	NA	NA	NA	Acetaldehyde	CT	A.C
12	1057233	1057233	1	*	C	T	NA	NA	NA	NA	Acetaldehyde	CT	T.T
13	5876	5876	1	*	C	T	NA	NA	NA	NA	Acetaldehyde	CT	A.T
13	8462	8462	1	*	T	C	NA	NA	NA	NA	Water	TC	G.T
13	9104	9104	1	*	C	T	NA	NA	NA	NA	Acetaldehyde	CT	T.T
13	9985	9985	1	*	C	A	NA	NA	NA	NA	Acetaldehyde	CA	G.T
13	11053	11053	1	*	C	A	NA	NA	NA	NA	Acetaldehyde	CA	G.T
13	536753	536753	1	*	T	A	NA	NA	NA	NA	Acetaldehyde	TA	G.T
13	908316	908316	1	*	T	G	NA	NA	NA	NA	Acetaldehyde	TG	C.T
13	908318	908318	1	*	T	C	NA	NA	NA	NA	Acetaldehyde	TC	T.A
13	908321	908321	1	*	T	C	NA	NA	NA	NA	Acetaldehyde	TC	T.C
13	908323	908323	1	*	C	T	NA	NA	NA	NA	Acetaldehyde	CT	G.A
13	908327	908327	1	*	T	A	NA	NA	NA	NA	Acetaldehyde	TA	T.G
13	908332	908332	1	*	T	C	NA	NA	NA	NA	Acetaldehyde	TC	G.A
13	908393	908393	1	*	C	T	NA	NA	NA	NA	Acetaldehyde	CT	T.C
13	908399	908399	1	*	T	A	NA	NA	NA	NA	Acetaldehyde	TA	G.C
13	908407	908407	1	*	T	C	NA	NA	NA	NA	Acetaldehyde	TC	C.A
13	908413	908413	1	*	T	C	NA	NA	NA	NA	Acetaldehyde	TC	G.C
13	908434	908434	1	*	T	C	NA	NA	NA	NA	Acetaldehyde	TC	G.T
13	908441	908441	1	*	T	C	NA	NA	NA	NA	Acetaldehyde	TC	A.C
13	908443	908443	1	*	T	C	NA	NA	NA	NA	Acetaldehyde	TC	C.A
13	910860	910860	1	*	C	A	NA	NA	NA	NA	Acetaldehyde	CA	T.G
13	915410	915410	1	*	C	A	NA	NA	NA	NA	Acetaldehyde	CA	G.G
13	915470	915470	1	*	C	T	NA	NA	NA	NA	Acetaldehyde	CT	C.G
13	915499	915499	1	*	C	A	NA	NA	NA	NA	Acetaldehyde	CA	G.A
13	915702	915702	1	*	C	T	NA	NA	NA	NA	Acetaldehyde	CT	A.G
13	917072	917072	1	*	T	C	NA	NA	NA	NA	Acetaldehyde	TC	C.T
13	918167	918167	1	*	C	T	NA	NA	NA	NA	Acetaldehyde	CT	C.T
14	10319	10319	1	*	C	A	NA	NA	NA	NA	Acetaldehyde	CA	G.C
14	10787	10787	1	*	T	A	NA	NA	NA	NA	Acetaldehyde	TA	A.A
14	15578	15578	1	*	T	A	NA	NA	NA	NA	Water	TA	C.T
14	105063	105063	1	*	T	G	NA	NA	NA	NA	Water	TG	C.T
14	163755	163755	1	*	T	C	NA	NA	NA	NA	Water	TC	T.C
14	364986	364986	1	*	C	G	NA	NA	NA	NA	Acetaldehyde	CG	A.C
14	410247	410247	1	*	C	G	NA	NA	NA	NA	Acetaldehyde	CG	T.T
14	508813	508813	1	*	C	A	NA	NA	NA	NA	Acetaldehyde	CA	T.C
14	729701	729701	1	*	C	T	NA	NA	NA	NA	Water	CT	T.T
14	739140	739140	1	*	C	G	NA	NA	NA	NA	Acetaldehyde	CG	T.G
14	742202	742202	1	*	C	A	NA	NA	NA	NA	Acetaldehyde	CA	C.G
14	779505	779505	1	*	C	A	NA	NA	NA	NA	Acetaldehyde	CA	T.G
14	780116	780116	1	*	C	A	NA	NA	NA	NA	Acetaldehyde	CA	A.G
14	780545	780545	1	*	C	A	NA	NA	NA	NA	Acetaldehyde	CA	T.G
14	781586	781586	1	*	C	A	NA	NA	NA	NA	Acetaldehyde	CA	G.G
14	783476	783476	1	*	T	A	NA	NA	NA	NA	Acetaldehyde	TA	C.C
14	783612	783612	1	*	T	C	NA	NA	NA	NA	Water	TC	T.C
14	783625	783625	1	*	C	G	NA	NA	NA	NA	Water	CG	G.C
14	783628	783628	1	*	C	G	NA	NA	NA	NA	Water	CG	C.A
14	783636	783636	1	*	T	C	NA	NA	NA	NA	Water	TC	A.A
14	783735	783735	1	*	C	A	NA	NA	NA	NA	Acetaldehyde	CA	C.A
15	102	102	1	*	C	A	NA	NA	NA	NA	Acetaldehyde	CA	C.C
15	989	989	1	*	T	C	NA	NA	NA	NA	Acetaldehyde	TC	A.T
15	4371	4371	1	*	T	G	NA	NA	NA	NA	Acetaldehyde	TG	A.T
15	5025	5025	1	*	C	A	NA	NA	NA	NA	Acetaldehyde	CA	G.A
15	5814	5814	1	*	C	A	NA	NA	NA	NA	Acetaldehyde	CA	G.A
15	6652	6652	1	*	T	C	NA	NA	NA	NA	Acetaldehyde	TC	A.A
15	10157	10157	1	*	C	G	NA	NA	NA	NA	Acetaldehyde	CG	C.A
15	10631	10631	1	*	C	A	NA	NA	NA	NA	Acetaldehyde	CA	G.A
15	38235	38235	1	*	C	A	NA	NA	NA	NA	Acetaldehyde	CA	G.G
15	197935	197935	1	*	C	T	NA	NA	NA	NA	Acetaldehyde	CT	G.G
15	461252	461252	1	*	C	T	NA	NA	NA	NA	Acetaldehyde	CT	A.T
15	840019	840019	1	*	T	C	NA	NA	NA	NA	Acetaldehyde	TC	G.T
15	896207	896207	1	*	C	T	NA	NA	NA	NA	Water	CT	G.T
15	1083848	1083848	1	*	C	T	NA	NA	NA	NA	Acetaldehyde	CT	T.T
16	56395	56395	1	*	C	T	NA	NA	NA	NA	Acetaldehyde	CT	T.A
16	258619	258619	1	*	T	A	NA	NA	NA	NA	Acetaldehyde	TA	G.A
16	463821	463821	1	*	C	G	NA	NA	NA	NA	Acetaldehyde	CG	C.G
16	477126	477126	1	*	T	C	NA	NA	NA	NA	Acetaldehyde	TC	A.C
16	529578	529578	1	*	T	A	NA	NA	NA	NA	Acetaldehyde	TA	C.C
16	792395	792395	1	*	T	G	NA	NA	NA	NA	Water	TG	C.T
16	933790	933790	1	*	T	C	NA	NA	NA	NA	Acetaldehyde	TC	G.T
16	938953	938953	1	*	C	A	NA	NA	NA	NA	Acetaldehyde	CA	G.G
mit	17398	17398	1	*	C	T	NA	NA	NA	NA	Water	CT	A.T
mit	58865	58865	1	*	C	T	NA	NA	NA	NA	Water	CT	C.T
