## Supplemental Table 7 for "Acetaldehyde makes a distinct mutation signature in single-stranded DNA"

### Sheet: READ ME
Knowledge-based aTRIMS analysis of enrichment for the gCn to gAn mutation signature in whole genome sequenced yeast
The description of the fields in the table are provided below
Tumor_Sample_Barcode	The unique IDs for the samples analyze within the cohort.
G_to_T	The total number of guanine to thymine substitutions in a sample.
C_to_A	The total number of cytosine to adenine substitutions in a sample.
gCn_to_A	The total number of cytosine to adenin substitutions in a sample in the gCn motif when change is gAn
nGc_to_T	The total number of guanine to thymine substitutions in a sample in a nGc context when chnaged to nTc
g	The total number of guanines present within all the 41 nucleotide contexts analyzed in a sample.
c	The total number of cytosines present within all the 41 nucleotide contexts analyzed in a sample.
gcn	The total number of times the sequence gcn occurs in all 41 nucleotide contexts analyzed
ngc	The total number of times the sequence ngc occurs in all 41 nucleotide contexts analyzed
C_to_A_revcomp	The number of times the sequences cytosines are substituted to adenines in a sample. This is calculated by adding the values in “C_to_A” and “G_to_T”
gCn_to_A_revcomp	The number of times the sequences cytosines are substituted to adenines in a sample in the gCn context. This is calculated by adding the values in “gCn_to_A” and “nGc_to_T”
c_revcomp	The number of times the cytosines and guanines occur in all the 41 nucleotide sequence contexts in a sample. This is calculated by adding the values in “c” and “g”
gcn_revcomp	The number of times the sequences gcn and ngc occur in all the 41 nucleotide sequence contexts in a sample. This is calculated by adding the values in “gcn” and “ngc”
gCn_to_A_Enrich	The enrichment over random of gCn pattern mutations. This is calculated as: [(gCn_to_A+nGc_to_T)/ (C_to_A)+(G_to_T)]/[ gcn+ngc/g+c].
gCn_to_A_Enrich_Fisher_Pval	p-value for statistical over-representation of mutations in the gCn motifs in a sample. The p-value produced by comparing for each sample the ratio of “gCn_to_A+nGc_to_T” to “[(C_to_A)]-[(gCn_to_A)]” to the ratio of “gcn+ngc” to “c-gcn” by a one sided Fisher’s exact text, predicting that the ratio of “gCn_to_A+nGc_to_T” to “[(C_to_A)]-[(gCn_to_A)]” is greater than the ratio of “gcn+ngn” to “c-gcn…
BH_Corr_Pval	Benjamini-Hochberg-corrected p-values for statistical over-representation of gCn signature mutations in a sample. The resulting p-value generated by correcting the “Fisher_p-value_gCn” for multiple testing error by Benjamini-Hochberg (produced using p.adjust() in R).
gCn_to_A_MutLoad	A minimum estimate of the number of gCn mutations in a sample. This estimate is calculated using the formula: ["gCn_to_A+nGc_to_T"]*[("gCn_enrich"-1)/"gCn_enrich"] to determine the number of acetaldehyde signature mutations in excess of what would be expected by random mutagenesis. Calculated values are rounded to the nearest whole number. gCn_MutLoad_MinEstimate is calculated only for samples wi…

### Sheet: S7
Tumor_Sample_Barcode	G_to_T	C_to_A	gCn_to_A	nGc_to_T	g	c	gcn	ngc	C_to_A_revcomp	gCn_to_A_revcomp	c_revcomp	gcn_revcomp	gCn_to_A_Enrich	gCn_to_A_Enrich_Fisher_Pval	BH_Corr_Pval	gCn_to_A_MutLoad
Acetaldehyde	42	164	129	28	4215	3976	754	876	206	157	8191	1630	3.82985	6.97074e-23	2.09122e-22	116.006
Water	5	11	3	1	802	837	176	179	16	4	1639	355	1.15423	0.658293	0.658293	0
Total	47	175	132	29	5017	4813	930	1055	222	161	9830	1985	3.59142	1.9725e-21	2.95875e-21	116.171
