## Supplemental Table 14 for "Acetaldehyde makes a distinct mutation signature in single-stranded DNA"

### Sheet: READ ME
Correlation between smoking/drinking status and gcn mutload in PCAWG ESCA samples
The description of the fields in the table are provided below
Tumor_Sample_Barcode	The unique IDs for the samples analyze within the cohort.
G_to_T	The total number of guanine to thymine substitutions in a sample.
C_to_A	The total number of cytosine to adenine substitutions in a sample.
gCn_to_A	The total number of cytosine to adenin substitutions in a sample in the gCn motif when change is gAn
nGc_to_T	The total number of guanine to thymine substitutions in a sample in a nGc context when chnaged to nTc
g	The total number of guanines present within all the 41 nucleotide contexts analyzed in a sample.
c	The total number of cytosines present within all the 41 nucleotide contexts analyzed in a sample.
gcn	The total number of times the sequence gcn occurs in all 41 nucleotide contexts analyzed
ngc	The total number of times the sequence ngc occurs in all 41 nucleotide contexts analyzed
C_to_A_revcomp	The number of times the sequences cytosines are substituted to adenines in a sample. This is calculated by adding the values in “C_to_A” and “G_to_T”
gCn_to_A_revcomp	The number of times the sequences cytosines are substituted to adenines in a sample in the gCn context. This is calculated by adding the values in “gCn_to_A” and “nGc_to_T”
c_revcomp	The number of times the cytosines and guanines occur in all the 41 nucleotide sequence contexts in a sample. This is calculated by adding the values in “c” and “g”
gcn_revcomp	The number of times the sequences gcn and ngc occur in all the 41 nucleotide sequence contexts in a sample. This is calculated by adding the values in “gcn” and “ngc”
gCn_to_A_Enrich	The enrichment over random of gCn pattern mutations. This is calculated as: [(gCn_to_A+nGc_to_T)/ (C_to_A)+(G_to_T)]/[ gcn+ngc/g+c].
gCn_to_A_Enrich_Fisher_Pval	p-value for statistical over-representation of mutations in the gCn motifs in a sample. The p-value produced by comparing for each sample the ratio of “gCn_to_A+nGc_to_T” to “[(C_to_A)]-[(gCn_to_A)]” to the ratio of “gcn+ngc” to “c-gcn” by a one sided Fisher’s exact text, predicting that the ratio of “gCn_to_A+nGc_to_T” to “[(C_to_A)]-[(gCn_to_A)]” is greater than the ratio of “gcn+ngn” to “c-gcn…
BH_Corr_Pval	Benjamini-Hochberg-corrected p-values for statistical over-representation of gCn signature mutations in a sample. The resulting p-value generated by correcting the “Fisher_p-value_gCn” for multiple testing error by Benjamini-Hochberg (produced using p.adjust() in R).
gCn_to_A_MutLoad	A minimum estimate of the number of gCn mutations in a sample. This estimate is calculated using the formula: ["gCn_to_A+nGc_to_T"]*[("gCn_enrich"-1)/"gCn_enrich"] to determine the number of acetaldehyde signature mutations in excess of what would be expected by random mutagenesis. Calculated values are rounded to the nearest whole number. gCn_MutLoad_MinEstimate is calculated only for samples wi…
Note on clinical data
PCAWG clinical data (columns R-W) obtained for esophageal carcinoma (ESCA) samples described in the the PCAWG study (PMID 32025007)
This Table contains tobacco annotation in the column “tobacco_smoking_history_indicator” with the following values: “Current reformed smoker*”, “Current smoker*”,“Lifelong non-smoker”. Alcohol annotation is divided into "alcohol_history" and "alcohol_history_intensity".

### Sheet: S14
Tumor_Sample_Barcode	G_to_T	C_to_A	gCn_to_A	nGc_to_T	g	c	gcn	ngc	C_to_A_revcomp	gCn_to_A_revcomp	c_revcomp	gcn_revcomp	gCn_to_A_Enrich	gCn_to_A_Enrich_Fisher_Pval	BH_Corr_Pval	gCn_to_A_MutLoad	donor_sex	donor_vital_status	tobacco_smoking_history_indicator	tobacco_smoking_intensity	alcohol_history	alcohol_history_intensity
0250e6f7-2538-4d1f-a8ff-ca34a7057dde	2495	2509	562	539	241770	241744	46904	46951	5004	1101	483514	93855	1.1335	0.996939	1	0	male	deceased	\Current reformed smoker, duration not specified\""	25	no	None
09497b9b-6fca-48cb-af97-161a3e434a51	708	723	134	163	80187	80672	15836	15839	1431	297	160859	31675	1.05401	0.996244	1	0	male	deceased	\Current reformed smoker, duration not specified\""	NA	Don't know/Not sure	Not Documented
0e872e0d-4711-4364-a5d0-6beeb6fd3ff2	2092	2069	443	474	320018	320372	61175	61167	4161	917	640390	122342	1.15356	0.972362	1	0	male	alive	Lifelong non-smoker (<100 cigarettes smoked in lifetime)	0	no	None
0ef92ff8-829f-425a-91d8-c594b6e22a2b	1593	1567	356	365	131707	131146	25496	25520	3160	721	262853	51016	1.17559	0.907097	1	0	male	alive	\Current reformed smoker, duration not specified\""	35	no	None
0efb6e20-236d-4640-9373-6fc03e67d090	4	5	1	2	546	553	107	111	9	3	1099	218	1.68043	0.438126	1	0	male	deceased	\Current reformed smoker, duration not specified\""	NA	Don't know/Not sure	Not Documented
134c9a92-e91e-4347-a9c4-727279edebb1	1149	1109	211	228	509912	507704	96209	96198	2258	439	1017616	192407	1.02826	0.999822	1	0	male	deceased	Smoking history not documented	NA	no	None
15e7d981-8c27-4b2b-b4f8-626e22021895	1682	1671	316	331	201711	200569	38703	38675	3353	647	402280	77378	1.00319	1	1	0	male	deceased	\Current reformed smoker, duration not specified\""	NA	no	None
1bb2bdb7-8a89-4e7d-903d-03a6f8018efb	1366	1380	334	326	86897	86598	17418	17358	2746	660	173495	34776	1.19909	0.837547	1	0	male	deceased	\Current reformed smoker, duration not specified\""	18	yes	Daily Drinker
1f967003-82d6-4932-a445-24fc25723594	1320	1332	301	285	113643	113424	22020	21995	2652	586	227067	44015	1.13993	0.969489	1	0	female	alive	\Current reformed smoker, duration not specified\""	NA	no	None
23fa90d5-b273-4e2c-9c88-68aa57b60e97	736	702	165	177	59795	59273	12016	11959	1438	342	119068	23975	1.18115	0.839625	1	0	male	alive	\Current reformed smoker, duration not specified\""	NA	no	None
25c99312-bf63-4654-a73a-03c3c1cd50b6	324	292	56	67	46829	46316	8839	8812	616	123	93145	17651	1.05369	0.951386	1	0	male	deceased	Lifelong non-smoker (<100 cigarettes smoked in lifetime)	0	no	None
27b56bf2-7a9d-4061-98d4-61fe2761578c	1756	1670	348	381	346612	346862	66926	66788	3426	729	693474	133714	1.10355	0.998006	1	0	male	deceased	Current smoker (includes daily smokers non-daily/occasional smokers)	35	no	None
28e81540-4744-4865-b627-c7c9d8a3c2b8	637	622	116	122	105731	105718	19919	19864	1259	238	211449	39783	1.00475	0.998493	1	0	male	deceased	Current smoker (includes daily smokers non-daily/occasional smokers)	NA	no	None
293a2f0a-4846-4c7c-b8b1-bb741c8d3275	2058	2025	421	402	620595	618770	115656	115678	4083	823	1239365	231334	1.07989	0.999722	1	0	male	deceased	\Current reformed smoker, duration not specified\""	NA	yes	Daily Drinker
2b41746a-95c0-4875-afb5-c6d3d3ad30d9	1758	1967	390	341	211896	212605	41396	41527	3725	731	424501	82923	1.0046	1	1	0	male	alive	Lifelong non-smoker (<100 cigarettes smoked in lifetime)	0	yes	Occassional Drinker (< once a month)
2e69c886-535b-4ff0-9236-abf6799acdbd	1190	1245	238	220	170080	170302	32534	32552	2435	458	340382	65086	0.983661	0.999998	1	0	male	alive	Current smoker (includes daily smokers non-daily/occasional smokers)	40	no	None
31f3ff14-7d74-447c-a5da-9ad8336c3f3f	1859	1857	382	406	253864	254935	48579	48517	3716	788	508799	97096	1.11121	0.996978	1	0	female	alive	Smoking history not documented	NA	Don't know/Not sure	Not Documented
33992441-4f34-42f2-ba87-6ddd227f2250	852	769	123	188	66588	67557	13099	13008	1621	311	134145	26107	0.985814	0.999934	1	0	female	deceased	\Current reformed smoker, duration not specified\""	5	yes	Occassional Drinker (< once a month)
35dc84c1-476c-4d48-ae23-622bf6e043ac	1516	1381	284	332	273601	271946	51591	51538	2897	616	545547	103129	1.12482	0.982269	1	0	male	deceased	Smoking history not documented	NA	Don't know/Not sure	Not Documented
35eb6ecf-9514-4416-94b1-02200c0a1571	2097	2124	454	446	145160	144988	28924	28833	4221	900	290148	57757	1.07113	0.999988	1	0	male	deceased	\Current reformed smoker, duration not specified\""	62	yes	\Social Drinker (> once a month, < once a week)\""
36680797-36de-413d-b2a1-8804ac1705e9	1042	1096	245	214	103957	104669	19699	19719	2138	459	208626	39418	1.13626	0.94655	1	0	male	alive	Current smoker (includes daily smokers non-daily/occasional smokers)	NA	yes	\Social Drinker (> once a month, < once a week)\""
371235d9-55b8-40a7-8cd6-baa7c2ad0493	1347	1318	306	306	227757	228148	44078	44133	2665	612	455905	88211	1.18688	0.839873	1	0	male	alive	Current smoker (includes daily smokers non-daily/occasional smokers)	NA	Don't know/Not sure	Not Documented
384ef419-ee94-4563-9237-236fddeb4b64	917	912	193	195	83869	84389	16474	16436	1829	388	168258	32910	1.08459	0.993499	1	0	male	alive	Current smoker (includes daily smokers non-daily/occasional smokers)	50	yes	Occassional Drinker (< once a month)
3a18aa52-b6e2-4d03-ad05-ef99d653f0e0	296	316	67	65	25936	26174	5044	5056	612	132	52110	10100	1.11281	0.87995	1	0	male	alive	Current smoker (includes daily smokers non-daily/occasional smokers)	NA	no	None
3a551616-4840-4111-a8c5-b4aa773d82c2	1268	1254	280	279	92206	92449	18090	18062	2522	559	184655	36152	1.13213	0.978744	1	0	male	alive	\Current reformed smoker, duration not specified\""	NA	Don't know/Not sure	Not Documented
3b590d75-ccfb-4da8-a2e9-10fb07e02cea	3355	3405	915	900	269209	270076	52340	52206	6760	1815	539285	104546	1.38497	2.25695e-05	0.00110591	504.504	male	deceased	Lifelong non-smoker (<100 cigarettes smoked in lifetime)	0	yes	Occassional Drinker (< once a month)
3bb4c27b-4d0d-4d13-b910-41a9ebf95880	1492	1429	321	324	188658	185625	35937	35891	2921	645	374283	71828	1.15063	0.954973	1	0	female	deceased	\Current reformed smoker, duration not specified\""	15	no	None
3da169e8-844a-4eee-b794-a2eb81db779a	1703	1624	408	444	193756	193655	37590	37548	3327	852	387411	75138	1.32038	0.0560802	0.396727	0	male	alive	\Current reformed smoker, duration not specified\""	NA	no	None
3e6a17f9-c249-41b6-ba49-55aaa39d21c5	1275	1247	325	327	327268	327269	60416	60455	2522	652	654537	120871	1.39996	0.00160666	0.0314904	186.271	male	deceased	Current smoker (includes daily smokers non-daily/occasional smokers)	NA	no	None
42629ae0-9410-4fac-8df1-2c276467deb5	1187	1119	281	288	369300	368145	70311	70158	2306	569	737445	140469	1.29539	0.161287	0.790306	0	male	deceased	\Current reformed smoker, duration not specified\""	NA	no	None
4283773c-c04b-4f33-a398-f3566f6d293a	1429	1394	273	290	311239	310246	58471	58346	2823	563	621485	116817	1.06102	0.9995	1	0	male	alive	\Current reformed smoker, duration not specified\""	NA	yes	Daily Drinker
47874ff4-0b1c-4a31-9192-2a10e93ce9a1	1821	1838	410	442	153316	153269	30286	30249	3659	852	306585	60535	1.17929	0.927875	1	0	female	deceased	\Current reformed smoker, duration not specified\""	NA	yes	\Social Drinker (> once a month, < once a week)\""
48a0da38-8147-40fe-b683-3f070413a792	2202	2110	522	531	152317	151836	30149	30101	4312	1053	304153	60250	1.23278	0.635221	1	0	male	alive	\Current reformed smoker, duration not specified\""	NA	Don't know/Not sure	Not Documented
532bec86-b8d3-41a1-ba17-913a7d378f66	2752	2700	592	657	249461	249427	47470	47364	5452	1249	498888	94834	1.20516	0.782732	1	0	male	alive	\Current reformed smoker, duration not specified\""	NA	Don't know/Not sure	Not Documented
569393c8-e2fe-4580-a45b-81f1b1e01135	2473	2442	517	502	318271	318078	60158	60168	4915	1019	636349	120326	1.09644	0.999726	1	0	male	deceased	\Current reformed smoker, duration not specified\""	1	no	None
5fd632ea-085e-4e9b-8dcc-ec94e492d3bf	1087	1093	249	225	140375	141628	27014	26996	2180	474	282003	54010	1.13528	0.957225	1	0	male	alive	Current smoker (includes daily smokers non-daily/occasional smokers)	NA	yes	\Social Drinker (> once a month, < once a week)\""
60525b38-c34b-479b-86d3-013c7e567b8f	2201	2166	550	544	643656	644157	124812	124839	4367	1094	1287813	249651	1.29227	0.117247	0.710252	0	male	deceased	Lifelong non-smoker (<100 cigarettes smoked in lifetime)	0	no	None
64623aaa-a274-4baa-8b71-958d9c8df733	3115	3191	590	575	448137	448223	86843	86908	6306	1165	896360	173751	0.953075	1	1	0	male	alive	\Current reformed smoker, duration not specified\""	NA	Don't know/Not sure	Not Documented
6495e68e-1434-45d3-a03d-f286447dda79	2206	2162	569	581	161616	161888	31589	31492	4368	1150	323504	63081	1.35019	0.00696065	0.113691	0	male	deceased	Smoking history not documented	NA	no	None
69c3c88c-d51e-4e03-b96b-ec4f1a0faa2d	1207	1270	270	260	135251	135586	26695	26677	2477	530	270837	53372	1.08579	0.998204	1	0	male	alive	Smoking history not documented	NA	Don't know/Not sure	Not Documented
6a0d0c42-1884-4c6a-936a-678a822c0936	2225	2173	590	543	309034	310874	60104	60053	4398	1133	619908	120157	1.32909	0.02092	0.205016	0	male	deceased	\Current reformed smoker, duration not specified\""	38	yes	Daily Drinker
708e21ac-f529-4461-bc4f-d3a194a92b80	752	735	100	123	73053	73062	14087	14025	1487	223	146115	28112	0.779466	1	1	0	female	alive	Smoking history not documented	NA	Don't know/Not sure	Not Documented
77c022d3-2f29-49d3-a1df-cc2e9407fd7f	808	785	152	165	65313	65846	12916	12913	1593	317	131159	25829	1.01049	0.999745	1	0	male	deceased	\Current reformed smoker, duration not specified\""	NA	Don't know/Not sure	Not Documented
7866dfb2-46b3-42b4-905b-12f80593d6bd	1985	1992	461	473	107038	106797	20874	20901	3977	934	213835	41775	1.20214	0.821832	1	0	male	deceased	Lifelong non-smoker (<100 cigarettes smoked in lifetime)	0	no	None
7a4f6014-f7a2-459b-bc43-df164e73cbba	2262	2229	569	552	175993	175162	34535	34554	4491	1121	351155	69089	1.26868	0.292288	1	0	male	deceased	\Current reformed smoker, duration not specified\""	NA	yes	Occassional Drinker (< once a month)
7adcea71-1aed-450c-b0ff-b9d9820c6153	864	875	148	150	140809	140814	27311	27414	1739	298	281623	54725	0.881859	1	1	0	male	alive	Smoking history not documented	NA	Don't know/Not sure	Not Documented
7c5c2293-3f40-4ae3-8346-6a327b2abf4d	1904	1858	313	371	583521	582911	109709	109596	3762	684	1166432	219305	0.967048	1	1	0	female	deceased	Current smoker (includes daily smokers non-daily/occasional smokers)	18	no	None
7d2da7ba-f57c-4083-9572-6fa98008083b	1465	1422	321	340	170277	170268	33180	33221	2887	661	340545	66401	1.17423	0.907147	1	0	female	deceased	Lifelong non-smoker (<100 cigarettes smoked in lifetime)	0	no	None
7f94d650-41b9-4664-bcde-dc8533e4602d	2233	2216	528	501	352688	351579	66531	66573	4449	1029	704267	133104	1.22377	0.591474	1	0	female	alive	Lifelong non-smoker (<100 cigarettes smoked in lifetime)	0	yes	Daily Drinker
8e48aa43-6cd1-4aef-83ce-2451b1b86e8e	1203	1184	308	282	230673	229080	43599	43593	2387	590	459753	87192	1.30331	0.123207	0.710252	0	male	alive	Smoking history not documented	NA	Don't know/Not sure	Not Documented
8ff9b1b6-a498-47fe-a970-ab7cfb64e653	1329	1303	261	274	351251	352349	65735	65624	2632	535	703600	131359	1.08876	0.995493	1	0	male	alive	\Current reformed smoker, duration not specified\""	NA	yes	Occassional Drinker (< once a month)
9258860c-a336-4075-996d-2ee0c18b281c	1447	1568	396	361	212071	212797	40130	40142	3015	757	424868	80272	1.32892	0.0354996	0.289913	0	female	alive	Lifelong non-smoker (<100 cigarettes smoked in lifetime)	0	yes	\Social Drinker (> once a month, < once a week)\""
926a04de-ef57-4271-91db-e90de8aa8a1a	1436	1449	294	314	247777	248887	47986	47963	2885	608	496664	95949	1.09089	0.998184	1	0	male	deceased	Current smoker (includes daily smokers non-daily/occasional smokers)	NA	yes	Daily Drinker
96a2896c-1e32-4827-a526-6b7104832f9a	1706	1703	327	340	320236	319877	60278	60165	3409	667	640113	120443	1.03986	0.999978	1	0	male	alive	Lifelong non-smoker (<100 cigarettes smoked in lifetime)	0	Don't know/Not sure	Not Documented
9749a9a5-cb7f-4038-a5f9-5e2d6b97c689	1576	1620	378	352	108992	108749	21738	21712	3196	730	217741	43450	1.14463	0.984228	1	0	male	alive	Current smoker (includes daily smokers non-daily/occasional smokers)	NA	yes	Occassional Drinker (< once a month)
9ae33a63-6b1a-43bf-9205-463c867bcbc4	1069	1119	252	241	195771	195577	37607	37636	2188	493	391348	75243	1.17192	0.869349	1	0	male	alive	\Current reformed smoker, duration not specified\""	NA	yes	Daily Drinker
9ba6be6d-2032-444b-ab3c-dbee8023759d	1163	1154	275	299	108050	107614	20657	20609	2317	574	215664	41266	1.29471	0.169903	0.792879	0	female	deceased	Lifelong non-smoker (<100 cigarettes smoked in lifetime)	0	no	None
9bb9164e-ea1b-49ab-bbcc-f59cf8c32345	643	632	103	127	52301	51769	10286	10313	1275	230	104070	20599	0.911375	0.999997	1	0	male	deceased	\Current reformed smoker, duration not specified\""	NA	no	None
9c00828e-e9ae-4b9c-959e-34837ee2b230	1338	1307	283	293	147765	147610	28941	28972	2645	576	295375	57913	1.11069	0.993756	1	0	male	deceased	\Current reformed smoker, duration not specified\""	NA	Don't know/Not sure	Not Documented
9de495d1-55b2-4535-9b0a-a999df35977c	1133	1117	237	255	137254	137967	26815	26867	2250	492	275221	53682	1.12108	0.981939	1	0	male	alive	\Current reformed smoker, duration not specified\""	NA	no	None
a08c196e-4f96-4b16-94b4-aa6a0153ac50	2525	2500	568	585	471781	471156	91070	90997	5025	1153	942937	182067	1.18835	0.903159	1	0	male	deceased	Current smoker (includes daily smokers non-daily/occasional smokers)	48	no	None
a1e3dc5b-b81f-4890-870c-ed3b8ac36dec	659	626	139	119	54771	55282	10912	10873	1285	258	110053	21785	1.01429	0.999036	1	0	male	alive	\Current reformed smoker, duration not specified\""	18	yes	Daily Drinker
a284fe9d-9afd-4472-8d70-243ca9be5c2c	2829	2836	618	637	272797	273421	53741	53728	5665	1255	546218	107469	1.12597	0.999416	1	0	male	alive	Current smoker (includes daily smokers non-daily/occasional smokers)	NA	yes	Daily Drinker
a37a825c-d74e-46cc-92ef-b65016857b4a	1404	1477	315	280	202762	205091	39516	39589	2881	595	407853	79105	1.06481	0.999724	1	0	male	deceased	\Current reformed smoker, duration not specified\""	NA	no	None
a92023de-5c97-4bf2-aa3c-0e768d7c5ece	1755	1704	363	333	822023	822278	153157	153085	3459	696	1644301	306242	1.08038	0.999202	1	0	male	alive	Current smoker (includes daily smokers non-daily/occasional smokers)	75	yes	Daily Drinker
abe290ed-67c8-42bb-84f7-0d32a5f8f3db	1283	1306	265	266	115734	115245	22254	22247	2589	531	230979	44501	1.06455	0.999382	1	0	male	alive	\Current reformed smoker, duration not specified\""	0	yes	\Social Drinker (> once a month, < once a week)\""
ad4aa4dc-bea4-4f4a-8b1b-8f361112f84f	1930	1859	478	447	121691	122270	24716	24756	3789	925	243961	49472	1.20387	0.870652	1	0	male	deceased	\Current reformed smoker, duration not specified\""	NA	no	None
b02b4bba-6e66-44fb-a48f-38c309aaaac5	1276	1251	260	236	143057	142290	28335	28473	2527	496	285347	56808	0.985917	1	1	0	male	deceased	Lifelong non-smoker (<100 cigarettes smoked in lifetime)	0	no	None
b53dcb4d-f894-47b8-8a4e-17c7998d8120	2180	2119	394	409	306940	306515	59610	59540	4299	803	613455	119150	0.961694	1	1	0	male	deceased	Smoking history not documented	NA	no	None
b757a040-3c9e-45e7-a045-9cd08db11d62	1790	1691	332	327	420478	421679	78110	78143	3481	659	842157	156253	1.02034	0.999996	1	0	female	deceased	Current smoker (includes daily smokers non-daily/occasional smokers)	NA	yes	\Social Drinker (> once a month, < once a week)\""
b8f3137e-5e92-4a56-90d4-884a4ed2ef9c	701	726	191	155	79077	79170	15963	15961	1427	346	158247	31924	1.20191	0.762455	1	0	male	deceased	Lifelong non-smoker (<100 cigarettes smoked in lifetime)	0	no	None
b9bcba3a-c9be-4305-b5f4-c861282921e0	1729	1761	321	301	176616	176049	33602	33565	3490	622	352665	67167	0.935775	1	1	0	male	deceased	Current smoker (includes daily smokers non-daily/occasional smokers)	NA	no	None
ba096d4f-5a6c-4c31-ae03-e7483cf58c38	860	900	245	227	88067	88882	17469	17521	1760	472	176949	34990	1.35623	0.0566753	0.396727	0	male	alive	Lifelong non-smoker (<100 cigarettes smoked in lifetime)	0	no	None
bb5bedd3-d8fc-4739-8e6b-9e37223f8be2	1214	1256	323	278	148569	148482	28714	28767	2470	601	297051	57481	1.25743	0.386769	1	0	male	alive	Lifelong non-smoker (<100 cigarettes smoked in lifetime)	0	no	None
c971ffa7-ce37-4138-b028-598a30478e25	994	1075	334	270	50602	51394	10124	10181	2069	604	101996	20305	1.46641	0.000388062	0.0126767	192.111	male	alive	\Current reformed smoker, duration not specified\""	NA	yes	Occassional Drinker (< once a month)
c9f91ded-3b04-4cd1-8ea6-bbc635a8a4f0	6340	6413	1915	1875	972078	966478	183711	183764	12753	3790	1938556	367475	1.56775	1.11416e-36	1.09188e-34	1372.53	male	alive	\Current reformed smoker, duration not specified\""	22	yes	Daily Drinker
cb381d49-4546-400c-af02-f877083caa0a	2443	2375	602	668	198200	197734	39533	39295	4818	1270	395934	78828	1.32397	0.034311	0.289913	0	male	alive	Smoking history not documented	40	no	None
cb753e6f-5ea3-4b58-9db3-7a62d15c8b2e	2338	2301	547	533	196530	196154	37782	37815	4639	1080	392684	75597	1.20931	0.762404	1	0	male	alive	\Current reformed smoker, duration not specified\""	NA	yes	Occassional Drinker (< once a month)
ce799e7b-30e7-44a5-a185-3e50d5e059ef	673	672	150	144	81907	81453	15456	15496	1345	294	163360	30952	1.15367	0.85779	1	0	male	deceased	\Current reformed smoker, duration not specified\""	NA	Don't know/Not sure	Not Documented
d1842491-29ff-4801-8c8a-4d619f749dd1	1010	999	264	268	197229	197260	37717	37814	2009	532	394489	75531	1.38306	0.012541	0.136558	0	female	alive	\Current reformed smoker, duration not specified\""	NA	no	None
d4cf11be-3bd7-403b-9722-91d8e8761e4d	1307	1334	221	245	173231	175327	32803	32788	2641	466	348558	65591	0.937666	1	1	0	female	alive	Lifelong non-smoker (<100 cigarettes smoked in lifetime)	0	no	None
d707940e-0f9d-4da3-9380-90a422e44efd	1399	1324	349	358	189097	188817	35949	35981	2723	707	377914	71930	1.36413	0.0106218	0.136558	0	male	alive	\Current reformed smoker, duration not specified\""	39	no	None
da910f22-126e-41dc-be6b-47c8f69ad106	2450	2506	530	526	450029	452523	85971	85932	4956	1056	902552	171903	1.11872	0.998458	1	0	male	alive	\Current reformed smoker, duration not specified\""	36	yes	\Social Drinker (> once a month, < once a week)\""
dd7d623b-b9af-4147-9aa6-e09793691f10	1876	1868	479	455	229483	228287	43788	43734	3744	934	457770	87522	1.30479	0.0746415	0.487658	0	male	alive	Lifelong non-smoker (<100 cigarettes smoked in lifetime)	0	no	None
de581588-be15-4bf4-95d1-aa5478b53ab6	888	875	132	149	90387	90977	17931	17905	1763	281	181364	35836	0.806651	1	1	0	male	deceased	Lifelong non-smoker (<100 cigarettes smoked in lifetime)	0	no	None
ded8b673-53df-4038-a375-7cd0fd2a1b9f	1072	1096	288	251	115939	115472	22199	22250	2168	539	231411	44449	1.29435	0.184042	0.819821	0	male	deceased	Smoking history not documented	NA	Don't know/Not sure	Not Documented
dfde4013-9062-42f5-a42b-626ef8334a41	2740	2737	615	633	271374	271312	53702	53714	5477	1248	542686	107416	1.1512	0.994782	1	0	male	alive	Current smoker (includes daily smokers non-daily/occasional smokers)	NA	yes	Daily Drinker
e7a0889c-dd8c-4230-9c63-384f1f6ee577	1695	1750	435	425	156230	156751	30566	30558	3445	860	312981	61124	1.27825	0.236545	1	0	male	alive	Lifelong non-smoker (<100 cigarettes smoked in lifetime)	0	no	None
e91ab7da-79a6-4ea0-bc24-7aacb39f7614	2551	2455	575	587	282278	281943	53986	54028	5006	1162	564221	108014	1.21251	0.73215	1	0	male	alive	Current smoker (includes daily smokers non-daily/occasional smokers)	1	yes	Occassional Drinker (< once a month)
e93b0979-65ef-4883-9b6e-39eb17966e66	1036	1015	210	221	85922	85303	16847	16852	2051	431	171225	33699	1.06773	0.998402	1	0	male	alive	Lifelong non-smoker (<100 cigarettes smoked in lifetime)	0	Don't know/Not sure	Not Documented
eb1531b0-8af1-4b2b-9192-644cb47101fc	2222	2230	557	548	232821	232562	44853	44867	4452	1105	465383	89720	1.28744	0.131268	0.714682	0	male	alive	\Current reformed smoker, duration not specified\""	NA	yes	\Social Drinker (> once a month, < once a week)\""
ec474dfa-527c-44f3-9224-bf1c858cabfc	1158	1205	324	310	160061	161207	31279	31332	2363	634	321268	62611	1.37671	0.0122457	0.136558	0	male	alive	\Current reformed smoker, duration not specified\""	NA	no	None
f0a33adc-ea90-46ef-a24a-a8d7e4e15db3	2711	2872	720	732	309981	311360	59366	59392	5583	1452	621341	118758	1.36071	0.000701724	0.0171922	384.911	male	alive	\Current reformed smoker, duration not specified\""	50	yes	Occassional Drinker (< once a month)
f2e639cc-c30c-459f-8afc-7ace7d0209c5	1383	1375	335	345	89898	90376	17647	17664	2758	680	180274	35311	1.25874	0.396449	1	0	male	deceased	Smoking history not documented	NA	Don't know/Not sure	Not Documented
f37de4fa-52f6-4fe4-a3fa-41803032c93f	2072	2095	463	422	273997	273977	51643	51651	4167	885	547974	103294	1.12669	0.99281	1	0	male	deceased	\Current reformed smoker, duration not specified\""	37	no	None
f48c3c82-bebe-4b8e-909e-e1a51a7142ec	3085	3184	789	753	212577	210260	40642	40743	6269	1542	422837	81385	1.27795	0.139573	0.719903	0	male	alive	\Current reformed smoker, duration not specified\""	NA	no	None
fab0be4b-c84a-45cd-a76f-44d9a8bf1846	1794	1909	452	417	154823	154959	30579	30610	3703	869	309782	61189	1.18809	0.899348	1	0	male	deceased	Current smoker (includes daily smokers non-daily/occasional smokers)	22	no	None
