## Supplemental Table 15 for "Acetaldehyde makes a distinct mutation signature in single-stranded DNA"

### Sheet: READ ME
gCn>gAn vs CC>AA mutation signature correlation in cancers
The table describe the total number of samples from Whole genome sequenced PCAWG cancers and whole exome sequenced ICGC cancers where an enrichment of the acetaldehyde gCn_to_A (nGc_to_T) mutation signature was observed
Transcribed	Total number of G_to T and C to A substitutions in the nGc and gCn contexts that occur on the non-transcribed strand
Non_transcribed	Total number of G_to T and C to A substitutions in the nGc and gCn contexts that occur on the transcribed strand
p_value_one_sided	Fisher's p-value of the difference between "Transcribed" and "Non-transcribed"
BH-corrected-p value	Benjamini-Hocheberg correction of "p_value_one_sided)
The following cancers had an enrichemnt of the nGc_to_T acetaldehyde signature >=1 with a BH-corrected p-value of <=0.05
Cancer
S15a	ICGC cancers
LUAD	lung adenocarcinoma
LICA-FR	liver cancer
LIHC	liver hepatocellular carcinoma
LUSC	lung squamous cell carcinoma
LIRI-JP	liver cancer(RIKEN,Japan)
S15b	PCAWG cancers
STAD	gastric adenocarcinoma
Billiary_CA	biliary tract cancer
ESCA	esophageal carcinoma
HNSCC	head and neck squamous cell carcinoma
Liver_HCC	liver hepatocellular carcinoma

### Sheet: S15a
Cancer	Transcribed	Non_transcribed	p_value_one_sided	BH-corrected-p value
LUAD	15	30	0.0178489	0.0223111
LICA-FR	2732	4939	3e-142	1.5e-141
LIHC	165	238	0.000161899	0.000404748
LUSC	12	15	0.350554	0.350554
LIRI-JP	122	168	0.0040596	0.006766

### Sheet: S15b
Cancer	Transcribed	Non_transcribed	p_value_one_sided	BH_corrected_p_value
STAD	584	667	0.0101959	0.0169932
Billiary_CA	138	225	2.89e-06	7.22e-06
ESCA	1611	1606	0.542123	0.677653
HNSCC	137	129	0.709424	0.709424
Liver_HCC	251	440	3.09e-13	1.55e-12
