## Supplemental Table 2 for "Acetaldehyde makes a distinct mutation signature in single-stranded DNA"

### Sheet: README
Acetaldehyde induced mutagenesis in yeast
S2a	Pilot experiment to test acetaldehyde mutagenesis under different incubation durations and temperatures
S2b	CanRAde- Mutation frequencies in yeast strains treated with 0.2% acetaldehyde for 24h

### Sheet: S2a
Time	Frequency of CanRred
0h-no mutagen	0
6h-no mutagen	5.88235e-07
24h-4deg-water	1.14943e-06
24h-4deg-acetald	1.09756e-05
1h-37deg-water	1.25e-06
1h-37deg-acetald	2.07547e-05
24h-37deg-water	4.16667e-06
24h-37deg-acetald	5.28571e-05

### Sheet: S2b
Genotype	Mutagen	Isolate	CanRAde- Frequency	Median mutation Frequency	Standard error of the mean	Survival vs no mutagen (%)
WT	No mutagen	1	1.4e-06	1.4e-06	4.13079e-07	100
WT	No mutagen	2	7e-07			100
WT	No mutagen	3	1.4e-06			100
WT	No mutagen	4	7e-07			100
WT	No mutagen	5	5.8e-07			100
WT	No mutagen	6	1.5e-06			100
WT	No mutagen	7	4.2e-06			100
WT	No mutagen	8	3.3e-06			100
WT	No mutagen	9	1.8e-06			100
WT	acetaldehyde	1	0.00012	5.3e-05	1.13395e-05	68.8
WT	acetaldehyde	2	5.8e-05			70.6
WT	acetaldehyde	3	5.7e-05			77.9
WT	acetaldehyde	4	5e-05			73.4
WT	acetaldehyde	5	4.3e-05			88.4
WT	acetaldehyde	6	5.4e-05			70.1
WT	acetaldehyde	7	5.3e-05			58.3
WT	acetaldehyde	8	6.3e-06			153
WT	acetaldehyde	9	2.4e-06			162
∆rad1	No mutagen	1	6.4e-07	6.5e-07	1.58403e-07	100
∆rad1	No mutagen	2	7.8e-07			100
∆rad1	No mutagen	3	1.1e-06			100
∆rad1	No mutagen	4	0			100
∆rad1	No mutagen	5	6.6e-07			100
∆rad1	No mutagen	6	2.7e-07			100
∆rad1	acetaldehyde	1	1.6e-05	1.85e-05	5.07849e-06	27.8846
∆rad1	acetaldehyde	2	6e-06			89.9225
∆rad1	acetaldehyde	3	3.3e-05			22.9927
∆rad1	acetaldehyde	4	3.7e-05			6.20567
∆rad1	acetaldehyde	5	2.1e-05			11.6484
∆rad1	acetaldehyde	6	9.8e-06			25.1366
∆rad30	No mutagen	1	4.28725e-06	4.48664e-06	4.32646e-06	100
∆rad30	No mutagen	2	4.40529e-07			100
∆rad30	No mutagen	3	2.57757e-05			100
∆rad30	No mutagen	4	1.95011e-05			100
∆rad30	No mutagen	5	1.47992e-06			100
∆rad30	No mutagen	6	4.68604e-06			100
∆rad30	acetaldehyde	1	2.72109e-05	2.35261e-05	1.03044e-05	78.7781
∆rad30	acetaldehyde	2	5.05689e-06			87.1145
∆rad30	acetaldehyde	3	6.29213e-05			106.205
∆rad30	acetaldehyde	4	6.44007e-05			126.757
∆rad30	acetaldehyde	5	1.98413e-05			53.277
∆rad30	acetaldehyde	6	1.51515e-05			74.2268
∆rev3	No mutagen	1	1.1e-05	6.75e-06	1.68635e-06	100
∆rev3	No mutagen	2	9.2e-06			100
∆rev3	No mutagen	3	1.3e-05			100
∆rev3	No mutagen	4	3.5e-06			100
∆rev3	No mutagen	5	4.3e-06			100
∆rev3	No mutagen	6	3.8e-06			100
∆rev3	acetaldehyde	1	8.73239e-06	4.0625e-06	1.19526e-06	58.0065
∆rev3	acetaldehyde	2	2.95203e-06			171.158
∆rev3	acetaldehyde	3	1.67785e-06			72.8606
∆rev3	acetaldehyde	4	3.86847e-06			79.4163
∆rev3	acetaldehyde	5	4.0625e-06			60.6061
∆rev3	acetaldehyde	6	1.41089e-05			89.3805
∆rev3	acetaldehyde	7	6.52591e-06			75.9475
wildtype-uninduced	No mutagen	1	0	0	0	100
wildtype-uninduced	No mutagen	2	0			100
wildtype-uninduced	No mutagen	3	0			100
wildtype-uninduced	No mutagen	4	0			100
wildtype-uninduced	No mutagen	5	0			100
wildtype-uninduced	No mutagen	6	0			100
wildtype-uninduced	acetaldehyde	1	3.8e-06	2.3e-06	5.56427e-07	79.602
wildtype-uninduced	acetaldehyde	2	1.8e-06			174.869
wildtype-uninduced	acetaldehyde	3	1e-06			98.5222
wildtype-uninduced	acetaldehyde	4	2.8e-06			63.4361
wildtype-uninduced	acetaldehyde	5	4.1e-06			112.308
wildtype-uninduced	acetaldehyde	6	1e-06			161.29
∆rev1-AA	No mutagen	1	1.31752e-06	1.3268e-06		100
∆rev1-AA	No mutagen	2	1.36986e-06			100
∆rev1-AA	No mutagen	3	1.33607e-06			100
∆rev1-AA	No mutagen	4	1.14943e-06			100
∆rev1-AA	No mutagen	5	1.16279e-06			100
∆rev1-AA	No mutagen	6	2.08333e-06			100
∆rev1-AA	acetaldehyde	1	7.5e-05	2.51091e-05		12.1212
∆rev1-AA	acetaldehyde	2	3.14394e-05			30.137
∆rev1-AA	acetaldehyde	3	2.07831e-05			34.1213
∆rev1-AA	acetaldehyde	4	2.87671e-05			34.9617
∆rev1-AA	acetaldehyde	5	1.35972e-05			56.2984
∆rev1-AA	acetaldehyde	6	2.14511e-05			50.8013
